# Convergence of resistance and evolutionary responses in *Escherichia coli* and *Salmonella enterica* co-inhabiting chicken farms in China

**DOI:** 10.1101/2023.03.22.533846

**Authors:** Michelle Baker, Xibin Zhang, Alexandre Maciel Guerra, Kubra Babaarslan, Yinping Dong, Wei Wang, Yujie Hu, David Renney, Longhai Liu, Hui Li, Zhiqin Tong, Nicole Pearcy, Meimei Zhang, Yingzhi Geng, Li Zhao, Zhihui Hao, Junshi Chen, Zixin Peng, Fengqin Li, Tania Dottorini

**Author notes:** These authors contributed equally to this work (Michelle Baker, Xibin Zhang, Alexandre Maciel Guerra).

## Abstract

Sharing among different pathogens and commensals inhabiting same hosts and environments has significant implications for antimicrobial resistance (AMR), especially in settings with high antimicrobial exposure. We analysed 661 *E. coli* and *S. enterica* isolates collected within and across hosts and environments, in 10 Chinese chicken farms over 2.5 years using novel data-mining methods. Most isolates within same hosts possessed same clinically relevant AMR-carrying mobile genetic elements (plasmids: 70.6%, transposons: 78%), which also showed recent common evolution. Machine learning revealed known and novel AMR-associated mutations and genes underlying resistance to 28 antimicrobials and primarily associated with resistance in *Escherichia coli* and susceptibility in *Salmonella enterica*. Many of these genes were essential and affected same metabolic processes in both species, albeit with varying degrees of phylogenetic penetration. Multi-modal strategies are crucial to investigate the interplay of mobilome, resistance and metabolism in cohabiting bacteria, especially in ecological settings where community-driven resistance selection occurs.
