## Supplementary material for "Convergence of resistance and evolutionary responses in *Escherichia coli* and *Salmonella enterica* co-inhabiting chicken farms in China": Table S3

### Sheet: Sheet1
Pair	E. coli Isolate ID	S. enterica Isolate ID	MobileARG	Farm	Source Type
1	HA1EC10	HA1S10	ISVsa3_IS91_unknown-floR	Henan 1	Chicken faeces
3	HA1EC12	HA1S12	ISVsa3_IS91_unknown-floR	Henan 1	Chicken faeces
3	HA1EC12	HA1S12	ISVsa3_IS91_unknown-tet(A)	Henan 1	Chicken faeces
5	HA1EC14	HA1S14	ISEc59_IS6_unknown-AAC(3)-IV	Henan 1	Chicken faeces
5	HA1EC14	HA1S14	ISEc59_IS6_unknown-APH(4)-Ia	Henan 1	Chicken faeces
5	HA1EC14	HA1S14	IS102_IS5_IS903-CTX-M-65	Henan 1	Chicken faeces
5	HA1EC14	HA1S14	IS6100_IS6_unknown-mphA	Henan 1	Chicken faeces
6	HA1EC15	HA1S15	IS6100_IS6_unknown-mphA	Henan 1	Chicken faeces
7	HA1EC1	HA1S3	ISEc59_IS6_unknown-AAC(3)-IV	Henan 1	Chicken faeces
7	HA1EC1	HA1S3	ISEc59_IS6_unknown-APH(4)-Ia	Henan 1	Chicken faeces
7	HA1EC1	HA1S3	ISAba1_IS4_IS10-sul2	Henan 1	Chicken faeces
9	HA1EC4	HA1S5	IS6100_IS6_unknown-mphA	Henan 1	Chicken faeces
10	HA1EC5	HA1S6	ISKpn19_ISKra4_ISAzba1-QnrS1	Henan 1	Chicken faeces
11	HA1EC8	HA1S7	ISEc59_IS6_unknown-AAC(3)-IV	Henan 1	Chicken faeces
11	HA1EC8	HA1S7	ISEc59_IS6_unknown-APH(3'')-Ib	Henan 1	Chicken faeces
11	HA1EC8	HA1S7	ISEc59_IS6_unknown-APH(4)-Ia	Henan 1	Chicken faeces
13	HA1EC47	HA1S39	ISVsa3_IS91_unknown-floR	Henan 1	Chicken faeces
14	HA1EC48	HA1S40	ISEc59_IS6_unknown-AAC(3)-IV	Henan 1	Chicken faeces
14	HA1EC48	HA1S40	ISEc59_IS6_unknown-APH(4)-Ia	Henan 1	Chicken faeces
14	HA1EC48	HA1S40	IS6100_IS6_unknown-mphA	Henan 1	Chicken faeces
16	HA1EC50	HA1S42	ISEc59_IS6_unknown-AAC(3)-IV	Henan 1	Chicken faeces
19	HA1EC40	HA1S32	ISEc59_IS6_unknown-AAC(3)-IV	Henan 1	Chicken faeces
19	HA1EC40	HA1S32	ISEc59_IS6_unknown-APH(4)-Ia	Henan 1	Chicken faeces
19	HA1EC40	HA1S32	IS102_IS5_IS903-CTX-M-65	Henan 1	Chicken faeces
19	HA1EC40	HA1S32	IS6100_IS6_unknown-mphA	Henan 1	Chicken faeces
22	HA1EC43	HA1S35	ISKpn19_ISKra4_ISAzba1-QnrS1	Henan 1	Chicken faeces
23	HA1EC44	HA1S36	ISEc59_IS6_unknown-AAC(3)-IV	Henan 1	Chicken faeces
23	HA1EC44	HA1S36	ISEc59_IS6_unknown-APH(4)-Ia	Henan 1	Chicken faeces
24	HA1EC45	HA1S37	ISEc59_IS6_unknown-AAC(3)-IV	Henan 1	Chicken faeces
24	HA1EC45	HA1S37	IS50R_IS4_IS50-APH(3')-IIa	Henan 1	Chicken faeces
24	HA1EC45	HA1S37	ISEc59_IS6_unknown-APH(4)-Ia	Henan 1	Chicken faeces
25	HA1EC46	HA1S38	ISAba1_IS4_IS10-AAC(3)-IV	Henan 1	Chicken faeces
25	HA1EC46	HA1S38	ISEc59_IS6_unknown-AAC(3)-IV	Henan 1	Chicken faeces
25	HA1EC46	HA1S38	ISAba1_IS4_IS10-APH(4)-Ia	Henan 1	Chicken faeces
25	HA1EC46	HA1S38	ISEc59_IS6_unknown-APH(4)-Ia	Henan 1	Chicken faeces
27	HA1EC86	HA1S66	ISEc59_IS6_unknown-AAC(3)-IV	Henan 1	Chicken carcass
27	HA1EC86	HA1S66	ISEc59_IS6_unknown-APH(4)-Ia	Henan 1	Chicken carcass
28	HA1EC87	HA1S67	ISKpn19_ISKra4_ISAzba1-QnrS1	Henan 1	Chicken carcass
36	HA1EC18	HA1S18	ISKpn19_ISKra4_ISAzba1-QnrS1	Henan 1	Chicken cecal
39	HA1EC21	HA1S21	ISEc9_IS1380_unknown-CTX-M-55	Henan 1	Chicken cecal
40	HA1EC22	HA1S22	IS6100_IS6_unknown-mphA	Henan 1	Chicken cecal
44	HA1EC53	HA1S45	ISKpn19_ISKra4_ISAzba1-QnrS1	Henan 1	Chicken cecal
48	HA1EC61	HA1S53	ISEc59_IS6_unknown-AAC(3)-IV	Henan 1	Chicken cecal
48	HA1EC61	HA1S53	ISEc59_IS6_unknown-APH(4)-Ia	Henan 1	Chicken cecal
48	HA1EC61	HA1S53	IS6100_IS6_unknown-mphA	Henan 1	Chicken cecal
50	HA1EC111	HA1S72	ISVsa3_IS91_unknown-floR	Henan 1	Chicken cecal
50	HA1EC111	HA1S72	ISKpn19_ISKra4_ISAzba1-QnrS1	Henan 1	Chicken cecal
51	HA1EC112	HA1S73	ISVsa3_IS91_unknown-floR	Henan 1	Chicken cecal
51	HA1EC112	HA1S73	ISKpn19_ISKra4_ISAzba1-QnrS1	Henan 1	Chicken cecal
52	HA1EC113	HA1S74	ISEc59_IS6_unknown-AAC(3)-IV	Henan 1	Chicken cecal
52	HA1EC113	HA1S74	ISEc59_IS6_unknown-APH(4)-Ia	Henan 1	Chicken cecal
52	HA1EC113	HA1S74	IS6100_IS6_unknown-mphA	Henan 1	Chicken cecal
54	HA1EC31	HA1S29	ISEc59_IS6_unknown-AAC(3)-IV	Henan 1	Feed
54	HA1EC31	HA1S29	ISEc59_IS6_unknown-APH(4)-Ia	Henan 1	Feed
54	HA1EC31	HA1S29	IS102_IS5_IS903-CTX-M-65	Henan 1	Feed
54	HA1EC31	HA1S29	IS6100_IS6_unknown-mphA	Henan 1	Feed
56	HA1EC124	HA1S82	IS6100_IS6_unknown-mphA	Henan 1	Sewage
57	HA1EC125	HA1S83	ISEc59_IS6_unknown-AAC(3)-IV	Henan 1	Sewage
57	HA1EC125	HA1S83	ISEc59_IS6_unknown-APH(4)-Ia	Henan 1	Sewage
60	HA1EC63	HA1S55	ISEc59_IS6_unknown-AAC(3)-IV	Henan 1	Chicken feather
62	HA1EC65	HA1S57	ISEc59_IS6_unknown-AAC(3)-IV	Henan 1	Chicken feather
62	HA1EC65	HA1S57	ISEc59_IS6_unknown-APH(4)-Ia	Henan 1	Chicken feather
67	HA2EC140	HA2S86	ISKpn19_ISKra4_ISAzba1-QnrS1	Henan 2	Chicken faeces
69	HA2EC142	HA2S88	IS6100_IS6_unknown-sul1	Henan 2	Chicken faeces
72	HA2EC193	HA2S95	ISKpn19_ISKra4_ISAzba1-QnrS1	Henan 2	Chicken carcass
74	HA2EC185	HA2S93	ISKpn19_ISKra4_ISAzba1-QnrS1	Henan 2	Chicken carcass
78	HA2EC144	HA2S89	ISVsa3_IS91_unknown-floR	Henan 2	Chicken feather
81	HA3EC86	HA3S29	ISKpn19_ISKra4_ISAzba1-QnrS1	Henan 3	Abattoir enviroment
81	HA3EC86	HA3S29	ISKpn19_ISKra4_ISAzba1-QnrS1	Henan 3	Abattoir environment
88	HA3EC34	HA3S11	ISKpn19_ISKra4_ISAzba1-QnrS1	Henan 3	Chicken faeces
89	HA3EC36	HA3S12	IS6100_IS6_unknown-mphA	Henan 3	Chicken faeces
93	HA3EC64	HA3S20	ISEc59_IS6_unknown-AAC(3)-IV	Henan 3	Chicken carcass
93	HA3EC64	HA3S20	ISEc59_IS6_unknown-APH(4)-Ia	Henan 3	Chicken carcass
95	HA3EC23	HA3S9	ISEc59_IS6_unknown-AAC(3)-IV	Henan 3	Feed
95	HA3EC23	HA3S9	ISEc59_IS6_unknown-APH(4)-Ia	Henan 3	Feed
95	HA3EC23	HA3S9	ISVsa3_IS91_unknown-floR	Henan 3	Feed
95	HA3EC23	HA3S9	IS6100_IS6_unknown-sul1	Henan 3	Feed
95	HA3EC23	HA3S9	ISVsa3_IS91_unknown-tet(A)	Henan 3	Feed
97	HA3EC71	HA3S26	ISKpn19_ISKra4_ISAzba1-QnrS1	Henan 3	Sewage
98	HA3EC48	HA3S14	ISKpn19_ISKra4_ISAzba1-QnrS1	Henan 3	Chicken feather
100	LNLDJFT2-07-D	LNLDJFT2-07-S	ISEc59_IS6_unknown-APH(4)-Ia	Liaoning 3	Chicken faeces
101	LNLDSLT2-03-D	LNLDSLT2-03-S	ISEc59_IS6_unknown-AAC(3)-IV	Liaoning 3	Feed
101	LNLDSLT2-03-D	LNLDSLT2-03-S	ISEc59_IS6_unknown-APH(4)-Ia	Liaoning 3	Feed
102	LNLDTRT1-02-D	LNLDTRT1-02-S	ISVsa3_IS91_unknown-floR	Liaoning 3	Soil
103	LNPCDMT1-05-D	LNPCDMT1-05-S	ISVsa3_IS91_unknown-floR	Liaoning 1	Barn environment
104	LNPCJFT1-04-D	LNPCJFT1-04-S	IS6100_IS6_unknown-sul1	Liaoning 1	Chicken faeces
107	LNPCJFT1-15-D	LNPCJFT1-15-S	ISVsa3_IS91_unknown-floR	Liaoning 1	Chicken faeces
109	LNPCJFT1-18-D	LNPCJFT1-18-S	ISVsa3_IS91_unknown-floR	Liaoning 1	Chicken faeces
