## Supplementary material for "Convergence of resistance and evolutionary responses in *Escherichia coli* and *Salmonella enterica* co-inhabiting chicken farms in China": Table S4

### Sheet: LogisticRegression
E. coli								S. enterica
Antibiotic	AUC	Accuracy	Sensitivity	Specificity	Precision	Cohens Kappa		Antibiotic	AUC	Accuracy	Sensitivity	Specificity	Precision	Cohens Kappa
AMC	0.622 ± 0.0	0.622 ± 0.0	0.351 ± 0.0	0.892 ± 0.0	0.768 ± 0.009	0.243 ± 0.0		AMC	0.934 ± 0.012	0.806 ± 0.03	0.869 ± 0.033	0.759 ± 0.06	0.764 ± 0.044	0.617 ± 0.057
AMI	0.969 ± 0.002	0.926 ± 0.006	0.91 ± 0.005	0.943 ± 0.01	0.941 ± 0.01	0.852 ± 0.012		AMI	0.967 ± 0.009	0.867 ± 0.011	0.928 ± 0.033	0.848 ± 0.011	0.681 ± 0.024	0.688 ± 0.029
AMS	0.972 ± 0.002	0.958 ± 0.003	0.975 ± 0.003	0.94 ± 0.004	0.943 ± 0.004	0.916 ± 0.005		AZI	0.965 ± 0.015	0.923 ± 0.011	0.976 ± 0.008	0.683 ± 0.054	0.934 ± 0.011	0.705 ± 0.049
AZM	0.939 ± 0.004	0.877 ± 0.007	0.881 ± 0.012	0.873 ± 0.01	0.875 ± 0.008	0.753 ± 0.015		AZM	0.936 ± 0.024	0.894 ± 0.024	0.928 ± 0.031	0.738 ± 0.061	0.945 ± 0.011	0.655 ± 0.059
CAZ	0.853 ± 0.007	0.791 ± 0.008	0.819 ± 0.008	0.762 ± 0.013	0.777 ± 0.01	0.581 ± 0.016		CAZ	0.919 ± 0.029	0.933 ± 0.004	0.995 ± 0.004	0.638 ± 0.019	0.93 ± 0.004	0.714 ± 0.013
CAZ-C	0.91 ± 0.004	0.837 ± 0.006	0.827 ± 0.006	0.847 ± 0.01	0.845 ± 0.009	0.673 ± 0.012		CHL	0.963 ± 0.024	0.957 ± 0.003	0.991 ± 0.002	0.752 ± 0.027	0.962 ± 0.004	0.796 ± 0.022
CFX	0.969 ± 0.002	0.929 ± 0.005	0.908 ± 0.004	0.95 ± 0.01	0.949 ± 0.009	0.858 ± 0.01		CTX	0.915 ± 0.037	0.942 ± 0.004	0.989 ± 0.004	0.685 ± 0.015	0.946 ± 0.002	0.734 ± 0.026
CHL	0.983 ± 0.001	0.95 ± 0.004	0.959 ± 0.006	0.941 ± 0.004	0.943 ± 0.003	0.9 ± 0.008		DOX	0.951 ± 0.012	0.915 ± 0.013	0.945 ± 0.014	0.789 ± 0.041	0.951 ± 0.008	0.726 ± 0.046
CIP	0.984 ± 0.001	0.948 ± 0.003	0.954 ± 0.007	0.943 ± 0.004	0.944 ± 0.003	0.896 ± 0.007		FEP	0.898 ± 0.024	0.92 ± 0.008	0.975 ± 0.009	0.659 ± 0.027	0.934 ± 0.006	0.679 ± 0.027
CTX	0.963 ± 0.002	0.908 ± 0.007	0.914 ± 0.008	0.902 ± 0.008	0.904 ± 0.007	0.816 ± 0.013		GEN	0.922 ± 0.007	0.965 ± 0.0	0.981 ± 0.0	0.91 ± 0.004	0.973 ± 0.0	0.9 ± 0.002
CTX-C	0.727 ± 0.001	0.723 ± 0.0	0.905 ± 0.0	0.541 ± 0.0	0.665 ± 0.001	0.446 ± 0.0		MIN	0.962 ± 0.006	0.919 ± 0.002	0.966 ± 0.001	0.847 ± 0.005	0.909 ± 0.004	0.826 ± 0.004
DOX	0.982 ± 0.001	0.945 ± 0.005	0.956 ± 0.005	0.934 ± 0.007	0.936 ± 0.007	0.89 ± 0.009		SXT	0.888 ± 0.043	0.817 ± 0.024	0.84 ± 0.031	0.762 ± 0.047	0.903 ± 0.018	0.574 ± 0.051
FEP	0.895 ± 0.006	0.821 ± 0.011	0.809 ± 0.018	0.834 ± 0.014	0.831 ± 0.011	0.642 ± 0.023		TET	0.923 ± 0.011	0.901 ± 0.01	0.939 ± 0.01	0.757 ± 0.036	0.938 ± 0.008	0.696 ± 0.034
GEN	0.93 ± 0.004	0.878 ± 0.006	0.893 ± 0.009	0.862 ± 0.008	0.868 ± 0.007	0.756 ± 0.012
KAN	0.954 ± 0.002	0.907 ± 0.005	0.921 ± 0.007	0.892 ± 0.006	0.896 ± 0.006	0.813 ± 0.01
LEV	0.984 ± 0.001	0.95 ± 0.003	0.957 ± 0.004	0.944 ± 0.003	0.945 ± 0.002	0.9 ± 0.005
MIN	0.976 ± 0.002	0.943 ± 0.005	0.933 ± 0.007	0.952 ± 0.007	0.952 ± 0.007	0.885 ± 0.009
NAL	0.976 ± 0.002	0.927 ± 0.005	0.922 ± 0.009	0.931 ± 0.005	0.931 ± 0.005	0.853 ± 0.009
STR	0.971 ± 0.002	0.922 ± 0.003	0.937 ± 0.004	0.906 ± 0.004	0.91 ± 0.003	0.843 ± 0.006
SUL	0.979 ± 0.001	0.951 ± 0.003	0.965 ± 0.004	0.936 ± 0.003	0.939 ± 0.003	0.902 ± 0.006
SXT	0.947 ± 0.003	0.882 ± 0.006	0.897 ± 0.01	0.867 ± 0.006	0.872 ± 0.005	0.764 ± 0.012

### Sheet: LinearSVM
E. coli								S. enterica
Antibiotic	AUC	Accuracy	Sensitivity	Specificity	Precision	Cohens Kappa		Antibiotic	AUC	Accuracy	Sensitivity	Specificity	Precision	Cohens Kappa
AMC	0.622 ± 0.0	0.622 ± 0.0	0.351 ± 0.0	0.892 ± 0.0	0.768 ± 0.009	0.243 ± 0.0		AMC	0.943 ± 0.011	0.803 ± 0.028	0.867 ± 0.037	0.753 ± 0.051	0.757 ± 0.042	0.61 ± 0.055
AMI	0.967 ± 0.004	0.924 ± 0.007	0.911 ± 0.007	0.937 ± 0.012	0.936 ± 0.011	0.848 ± 0.013		AMI	0.977 ± 0.007	0.868 ± 0.011	0.917 ± 0.026	0.852 ± 0.012	0.686 ± 0.021	0.687 ± 0.026
AMS	0.977 ± 0.001	0.955 ± 0.004	0.975 ± 0.004	0.935 ± 0.006	0.938 ± 0.005	0.911 ± 0.007		AZI	0.975 ± 0.008	0.928 ± 0.012	0.976 ± 0.008	0.716 ± 0.054	0.941 ± 0.01	0.73 ± 0.053
AZM	0.924 ± 0.007	0.856 ± 0.01	0.87 ± 0.014	0.842 ± 0.015	0.849 ± 0.012	0.712 ± 0.019		AZM	0.952 ± 0.02	0.9 ± 0.034	0.934 ± 0.04	0.744 ± 0.071	0.947 ± 0.013	0.671 ± 0.088
CAZ	0.85 ± 0.005	0.789 ± 0.008	0.801 ± 0.011	0.777 ± 0.015	0.784 ± 0.011	0.578 ± 0.015		CAZ	0.991 ± 0.005	0.933 ± 0.004	0.994 ± 0.005	0.643 ± 0.027	0.931 ± 0.005	0.715 ± 0.019
CAZ-C	0.899 ± 0.005	0.835 ± 0.008	0.805 ± 0.007	0.865 ± 0.014	0.858 ± 0.012	0.67 ± 0.015		CHL	0.992 ± 0.002	0.958 ± 0.004	0.991 ± 0.003	0.76 ± 0.03	0.963 ± 0.005	0.8 ± 0.023
CFX	0.972 ± 0.002	0.933 ± 0.006	0.907 ± 0.005	0.959 ± 0.009	0.957 ± 0.01	0.866 ± 0.011		CTX	0.985 ± 0.005	0.94 ± 0.005	0.986 ± 0.006	0.692 ± 0.026	0.948 ± 0.003	0.732 ± 0.03
CHL	0.98 ± 0.001	0.944 ± 0.004	0.961 ± 0.007	0.927 ± 0.004	0.93 ± 0.004	0.889 ± 0.008		DOX	0.961 ± 0.009	0.911 ± 0.014	0.944 ± 0.016	0.774 ± 0.036	0.948 ± 0.007	0.71 ± 0.045
CIP	0.985 ± 0.001	0.956 ± 0.002	0.972 ± 0.003	0.94 ± 0.003	0.943 ± 0.002	0.913 ± 0.004		FEP	0.959 ± 0.012	0.914 ± 0.019	0.969 ± 0.024	0.651 ± 0.026	0.932 ± 0.005	0.663 ± 0.045
CTX	0.956 ± 0.003	0.904 ± 0.008	0.937 ± 0.014	0.871 ± 0.007	0.88 ± 0.006	0.808 ± 0.015		GEN	0.984 ± 0.004	0.965 ± 0.0	0.981 ± 0.0	0.91 ± 0.004	0.973 ± 0.0	0.9 ± 0.002
CTX-C	0.723 ± 0.008	0.72 ± 0.001	0.908 ± 0.002	0.532 ± 0.002	0.661 ± 0.001	0.44 ± 0.002		MIN	0.976 ± 0.007	0.918 ± 0.003	0.966 ± 0.003	0.847 ± 0.005	0.909 ± 0.004	0.825 ± 0.006
DOX	0.983 ± 0.002	0.95 ± 0.004	0.972 ± 0.006	0.929 ± 0.006	0.933 ± 0.005	0.9 ± 0.009		SXT	0.907 ± 0.033	0.822 ± 0.022	0.851 ± 0.028	0.749 ± 0.055	0.9 ± 0.02	0.579 ± 0.051
FEP	0.895 ± 0.005	0.82 ± 0.009	0.812 ± 0.016	0.828 ± 0.009	0.827 ± 0.007	0.64 ± 0.019		TET	0.934 ± 0.012	0.893 ± 0.014	0.934 ± 0.016	0.739 ± 0.042	0.933 ± 0.01	0.674 ± 0.037
GEN	0.922 ± 0.006	0.862 ± 0.009	0.89 ± 0.014	0.834 ± 0.012	0.844 ± 0.01	0.723 ± 0.018
KAN	0.953 ± 0.002	0.906 ± 0.005	0.927 ± 0.008	0.885 ± 0.005	0.891 ± 0.005	0.812 ± 0.01
LEV	0.985 ± 0.001	0.954 ± 0.003	0.966 ± 0.005	0.943 ± 0.003	0.944 ± 0.003	0.908 ± 0.007
MIN	0.979 ± 0.003	0.947 ± 0.006	0.939 ± 0.004	0.954 ± 0.01	0.954 ± 0.009	0.893 ± 0.011
NAL	0.974 ± 0.002	0.93 ± 0.005	0.931 ± 0.006	0.929 ± 0.009	0.93 ± 0.008	0.86 ± 0.011
STR	0.972 ± 0.002	0.927 ± 0.005	0.959 ± 0.009	0.895 ± 0.003	0.902 ± 0.003	0.854 ± 0.01
SUL	0.979 ± 0.001	0.95 ± 0.003	0.978 ± 0.003	0.923 ± 0.005	0.928 ± 0.004	0.901 ± 0.006
SXT	0.946 ± 0.002	0.883 ± 0.007	0.905 ± 0.011	0.861 ± 0.008	0.868 ± 0.007	0.765 ± 0.014

### Sheet: RBFSVM
E. coli								S. enterica
Antibiotic	AUC	Accuracy	Sensitivity	Specificity	Precision	Cohens Kappa		Antibiotic	AUC	Accuracy	Sensitivity	Specificity	Precision	Cohens Kappa
AMC	0.622 ± 0.0	0.622 ± 0.0	0.351 ± 0.0	0.892 ± 0.0	0.768 ± 0.009	0.243 ± 0.0		AMC	0.944 ± 0.012	0.807 ± 0.026	0.868 ± 0.035	0.759 ± 0.048	0.763 ± 0.036	0.617 ± 0.05
AMI	0.974 ± 0.003	0.93 ± 0.005	0.9 ± 0.006	0.961 ± 0.006	0.959 ± 0.006	0.861 ± 0.009		AMI	0.971 ± 0.005	0.937 ± 0.013	0.776 ± 0.033	0.989 ± 0.017	0.972 ± 0.039	0.811 ± 0.037
AMS	0.977 ± 0.003	0.951 ± 0.004	0.978 ± 0.005	0.925 ± 0.005	0.929 ± 0.005	0.903 ± 0.007		AZI	0.97 ± 0.011	0.926 ± 0.013	0.972 ± 0.01	0.721 ± 0.056	0.942 ± 0.011	0.725 ± 0.053
AZM	0.945 ± 0.004	0.877 ± 0.007	0.884 ± 0.013	0.871 ± 0.011	0.874 ± 0.009	0.755 ± 0.014		AZM	0.941 ± 0.019	0.887 ± 0.035	0.932 ± 0.041	0.673 ± 0.108	0.935 ± 0.02	0.608 ± 0.099
CAZ	0.873 ± 0.008	0.805 ± 0.012	0.819 ± 0.011	0.791 ± 0.018	0.799 ± 0.015	0.611 ± 0.023		CAZ	0.944 ± 0.033	0.934 ± 0.006	0.993 ± 0.006	0.653 ± 0.028	0.933 ± 0.006	0.721 ± 0.022
CAZ-C	0.914 ± 0.004	0.85 ± 0.008	0.816 ± 0.009	0.884 ± 0.014	0.877 ± 0.013	0.7 ± 0.016		CHL	0.985 ± 0.014	0.953 ± 0.005	0.991 ± 0.003	0.723 ± 0.033	0.957 ± 0.005	0.772 ± 0.031
CFX	0.971 ± 0.003	0.933 ± 0.004	0.888 ± 0.004	0.978 ± 0.006	0.976 ± 0.006	0.866 ± 0.007		CTX	0.952 ± 0.027	0.938 ± 0.004	0.988 ± 0.004	0.665 ± 0.03	0.943 ± 0.005	0.712 ± 0.03
CHL	0.982 ± 0.002	0.943 ± 0.004	0.965 ± 0.007	0.921 ± 0.006	0.925 ± 0.005	0.885 ± 0.008		DOX	0.962 ± 0.012	0.909 ± 0.016	0.955 ± 0.017	0.719 ± 0.057	0.937 ± 0.012	0.688 ± 0.058
CIP	0.98 ± 0.002	0.952 ± 0.004	0.972 ± 0.006	0.931 ± 0.004	0.934 ± 0.004	0.903 ± 0.008		FEP	0.9 ± 0.034	0.912 ± 0.015	0.97 ± 0.017	0.636 ± 0.046	0.929 ± 0.008	0.648 ± 0.053
CTX	0.962 ± 0.003	0.91 ± 0.006	0.921 ± 0.008	0.898 ± 0.011	0.902 ± 0.009	0.819 ± 0.012		GEN	0.968 ± 0.018	0.963 ± 0.006	0.982 ± 0.002	0.904 ± 0.035	0.972 ± 0.008	0.894 ± 0.032
CTX-C	0.726 ± 0.001	0.723 ± 0.001	0.905 ± 0.0	0.54 ± 0.002	0.664 ± 0.001	0.445 ± 0.002		MIN	0.972 ± 0.006	0.919 ± 0.006	0.965 ± 0.004	0.85 ± 0.012	0.911 ± 0.008	0.827 ± 0.012
DOX	0.985 ± 0.002	0.944 ± 0.004	0.967 ± 0.005	0.92 ± 0.008	0.925 ± 0.007	0.887 ± 0.009		SXT	0.906 ± 0.024	0.812 ± 0.019	0.851 ± 0.033	0.715 ± 0.069	0.89 ± 0.024	0.548 ± 0.048
FEP	0.894 ± 0.01	0.82 ± 0.011	0.815 ± 0.016	0.825 ± 0.011	0.825 ± 0.01	0.641 ± 0.023		TET	0.94 ± 0.014	0.893 ± 0.011	0.95 ± 0.013	0.677 ± 0.061	0.92 ± 0.014	0.652 ± 0.044
GEN	0.943 ± 0.003	0.888 ± 0.004	0.922 ± 0.007	0.855 ± 0.005	0.865 ± 0.004	0.777 ± 0.008
KAN	0.958 ± 0.002	0.909 ± 0.004	0.932 ± 0.007	0.886 ± 0.007	0.892 ± 0.005	0.818 ± 0.008
LEV	0.984 ± 0.002	0.952 ± 0.003	0.969 ± 0.005	0.935 ± 0.004	0.937 ± 0.004	0.904 ± 0.007
MIN	0.978 ± 0.002	0.943 ± 0.005	0.921 ± 0.008	0.964 ± 0.008	0.963 ± 0.007	0.885 ± 0.01
NAL	0.97 ± 0.003	0.927 ± 0.006	0.943 ± 0.01	0.911 ± 0.008	0.915 ± 0.007	0.854 ± 0.011
STR	0.971 ± 0.003	0.922 ± 0.003	0.957 ± 0.006	0.887 ± 0.004	0.896 ± 0.003	0.844 ± 0.007
SUL	0.981 ± 0.001	0.952 ± 0.003	0.978 ± 0.002	0.926 ± 0.005	0.93 ± 0.004	0.904 ± 0.005
SXT	0.949 ± 0.003	0.895 ± 0.004	0.93 ± 0.008	0.861 ± 0.008	0.871 ± 0.006	0.791 ± 0.009

### Sheet: RandomForest
E. coli								S. enterica
Antibiotic	AUC	Accuracy	Sensitivity	Specificity	Precision	Cohens Kappa		Antibiotic	AUC	Accuracy	Sensitivity	Specificity	Precision	Cohens Kappa
AMC	0.622 ± 0.0	0.622 ± 0.0	0.351 ± 0.0	0.892 ± 0.0	0.768 ± 0.009	0.243 ± 0.0		AMC	0.866 ± 0.032	0.831 ± 0.032	0.858 ± 0.047	0.811 ± 0.064	0.807 ± 0.048	0.663 ± 0.063
AMI	0.964 ± 0.003	0.925 ± 0.005	0.915 ± 0.006	0.935 ± 0.006	0.934 ± 0.006	0.85 ± 0.01		AMI	0.921 ± 0.016	0.88 ± 0.019	0.89 ± 0.042	0.877 ± 0.02	0.724 ± 0.039	0.705 ± 0.047
AMS	0.977 ± 0.002	0.952 ± 0.004	0.965 ± 0.007	0.939 ± 0.006	0.941 ± 0.005	0.904 ± 0.008		AZI	0.958 ± 0.025	0.931 ± 0.018	0.95 ± 0.015	0.845 ± 0.069	0.966 ± 0.015	0.774 ± 0.061
AZM	0.927 ± 0.004	0.884 ± 0.006	0.885 ± 0.01	0.884 ± 0.01	0.885 ± 0.008	0.769 ± 0.011		AZM	0.928 ± 0.032	0.899 ± 0.022	0.927 ± 0.029	0.767 ± 0.061	0.951 ± 0.011	0.666 ± 0.055
CAZ	0.855 ± 0.009	0.798 ± 0.009	0.792 ± 0.018	0.804 ± 0.016	0.803 ± 0.012	0.596 ± 0.019		CAZ	0.943 ± 0.025	0.937 ± 0.013	0.971 ± 0.016	0.774 ± 0.044	0.955 ± 0.009	0.767 ± 0.04
CAZ-C	0.886 ± 0.007	0.837 ± 0.006	0.833 ± 0.011	0.842 ± 0.01	0.842 ± 0.008	0.675 ± 0.011		CHL	0.987 ± 0.017	0.977 ± 0.011	0.984 ± 0.008	0.94 ± 0.058	0.991 ± 0.009	0.908 ± 0.046
CFX	0.966 ± 0.004	0.934 ± 0.005	0.925 ± 0.006	0.943 ± 0.009	0.942 ± 0.008	0.867 ± 0.01		CTX	0.958 ± 0.024	0.939 ± 0.011	0.965 ± 0.011	0.799 ± 0.054	0.965 ± 0.009	0.755 ± 0.05
CHL	0.978 ± 0.003	0.951 ± 0.005	0.958 ± 0.008	0.945 ± 0.005	0.946 ± 0.005	0.902 ± 0.01		DOX	0.939 ± 0.022	0.912 ± 0.013	0.935 ± 0.017	0.818 ± 0.048	0.958 ± 0.009	0.725 ± 0.048
CIP	0.978 ± 0.002	0.952 ± 0.003	0.952 ± 0.007	0.951 ± 0.005	0.952 ± 0.005	0.903 ± 0.007		FEP	0.926 ± 0.024	0.916 ± 0.013	0.946 ± 0.017	0.773 ± 0.051	0.954 ± 0.009	0.705 ± 0.046
CTX	0.956 ± 0.003	0.919 ± 0.005	0.92 ± 0.008	0.918 ± 0.007	0.919 ± 0.007	0.838 ± 0.011		GEN	0.973 ± 0.013	0.963 ± 0.011	0.972 ± 0.009	0.937 ± 0.028	0.981 ± 0.009	0.9 ± 0.029
CTX-C	0.706 ± 0.008	0.72 ± 0.001	0.906 ± 0.001	0.533 ± 0.002	0.661 ± 0.001	0.44 ± 0.002		MIN	0.946 ± 0.017	0.928 ± 0.013	0.949 ± 0.022	0.898 ± 0.032	0.939 ± 0.018	0.85 ± 0.028
DOX	0.986 ± 0.003	0.95 ± 0.006	0.956 ± 0.007	0.944 ± 0.007	0.946 ± 0.007	0.9 ± 0.011		SXT	0.867 ± 0.03	0.812 ± 0.025	0.837 ± 0.037	0.751 ± 0.054	0.898 ± 0.02	0.563 ± 0.051
FEP	0.872 ± 0.011	0.815 ± 0.01	0.796 ± 0.019	0.835 ± 0.013	0.83 ± 0.011	0.631 ± 0.02		TET	0.906 ± 0.033	0.885 ± 0.015	0.919 ± 0.015	0.76 ± 0.038	0.938 ± 0.009	0.66 ± 0.041
GEN	0.936 ± 0.004	0.881 ± 0.008	0.886 ± 0.014	0.876 ± 0.007	0.879 ± 0.006	0.762 ± 0.016
KAN	0.952 ± 0.004	0.908 ± 0.008	0.913 ± 0.013	0.902 ± 0.008	0.904 ± 0.007	0.815 ± 0.015
LEV	0.98 ± 0.003	0.953 ± 0.003	0.959 ± 0.007	0.948 ± 0.005	0.949 ± 0.004	0.906 ± 0.006
MIN	0.977 ± 0.003	0.943 ± 0.004	0.92 ± 0.006	0.965 ± 0.004	0.964 ± 0.004	0.885 ± 0.008
NAL	0.965 ± 0.003	0.931 ± 0.003	0.926 ± 0.006	0.936 ± 0.005	0.936 ± 0.005	0.863 ± 0.006
STR	0.962 ± 0.003	0.922 ± 0.004	0.926 ± 0.007	0.918 ± 0.005	0.92 ± 0.005	0.845 ± 0.008
SUL	0.974 ± 0.002	0.946 ± 0.003	0.955 ± 0.007	0.938 ± 0.004	0.939 ± 0.003	0.893 ± 0.007
SXT	0.943 ± 0.003	0.899 ± 0.006	0.902 ± 0.009	0.896 ± 0.008	0.898 ± 0.007	0.798 ± 0.012

### Sheet: ExtraTree
E. coli								S. enterica
Antibiotic	AUC	Accuracy	Sensitivity	Specificity	Precision	Cohens Kappa		Antibiotic	AUC	Accuracy	Sensitivity	Specificity	Precision	Cohens Kappa
AMC	0.622 ± 0.0	0.622 ± 0.0	0.351 ± 0.0	0.892 ± 0.0	0.768 ± 0.009	0.243 ± 0.0		AMC	0.862 ± 0.031	0.824 ± 0.029	0.848 ± 0.044	0.807 ± 0.052	0.802 ± 0.039	0.648 ± 0.056
AMI	0.97 ± 0.002	0.927 ± 0.005	0.916 ± 0.007	0.938 ± 0.006	0.937 ± 0.006	0.855 ± 0.011		AMI	0.929 ± 0.02	0.882 ± 0.018	0.898 ± 0.038	0.877 ± 0.022	0.726 ± 0.043	0.713 ± 0.042
AMS	0.979 ± 0.002	0.956 ± 0.004	0.971 ± 0.007	0.941 ± 0.005	0.943 ± 0.004	0.912 ± 0.007		AZI	0.966 ± 0.015	0.93 ± 0.014	0.952 ± 0.014	0.833 ± 0.057	0.963 ± 0.012	0.768 ± 0.046
AZM	0.94 ± 0.004	0.885 ± 0.006	0.889 ± 0.007	0.88 ± 0.01	0.882 ± 0.009	0.769 ± 0.012		AZM	0.933 ± 0.025	0.894 ± 0.021	0.917 ± 0.028	0.786 ± 0.069	0.955 ± 0.014	0.666 ± 0.054
CAZ	0.867 ± 0.007	0.8 ± 0.012	0.807 ± 0.015	0.793 ± 0.018	0.797 ± 0.014	0.6 ± 0.023		CAZ	0.951 ± 0.031	0.943 ± 0.015	0.975 ± 0.014	0.791 ± 0.057	0.958 ± 0.011	0.788 ± 0.056
CAZ-C	0.903 ± 0.006	0.837 ± 0.007	0.841 ± 0.009	0.832 ± 0.013	0.835 ± 0.01	0.673 ± 0.014		CHL	0.988 ± 0.011	0.975 ± 0.012	0.982 ± 0.009	0.933 ± 0.052	0.989 ± 0.008	0.9 ± 0.05
CFX	0.973 ± 0.002	0.937 ± 0.004	0.929 ± 0.005	0.945 ± 0.01	0.945 ± 0.009	0.874 ± 0.009		CTX	0.965 ± 0.025	0.939 ± 0.013	0.964 ± 0.012	0.806 ± 0.063	0.966 ± 0.01	0.757 ± 0.056
CHL	0.983 ± 0.002	0.951 ± 0.004	0.955 ± 0.006	0.948 ± 0.005	0.949 ± 0.005	0.903 ± 0.008		DOX	0.946 ± 0.024	0.91 ± 0.012	0.931 ± 0.012	0.825 ± 0.049	0.959 ± 0.01	0.722 ± 0.043
CIP	0.984 ± 0.002	0.952 ± 0.004	0.954 ± 0.008	0.951 ± 0.005	0.952 ± 0.004	0.905 ± 0.009		FEP	0.936 ± 0.019	0.913 ± 0.014	0.937 ± 0.016	0.797 ± 0.057	0.959 ± 0.011	0.704 ± 0.048
CTX	0.961 ± 0.002	0.92 ± 0.004	0.918 ± 0.01	0.922 ± 0.006	0.922 ± 0.005	0.84 ± 0.008		GEN	0.968 ± 0.013	0.963 ± 0.007	0.973 ± 0.008	0.932 ± 0.023	0.979 ± 0.007	0.899 ± 0.02
CTX-C	0.71 ± 0.012	0.721 ± 0.002	0.908 ± 0.003	0.534 ± 0.003	0.662 ± 0.002	0.442 ± 0.003		MIN	0.943 ± 0.015	0.926 ± 0.012	0.953 ± 0.015	0.884 ± 0.029	0.931 ± 0.016	0.842 ± 0.026
DOX	0.987 ± 0.002	0.951 ± 0.005	0.955 ± 0.007	0.947 ± 0.006	0.948 ± 0.006	0.902 ± 0.01		SXT	0.868 ± 0.029	0.813 ± 0.02	0.833 ± 0.029	0.764 ± 0.049	0.904 ± 0.018	0.568 ± 0.044
FEP	0.891 ± 0.008	0.82 ± 0.014	0.802 ± 0.02	0.838 ± 0.018	0.833 ± 0.016	0.64 ± 0.028		TET	0.924 ± 0.028	0.893 ± 0.011	0.922 ± 0.012	0.784 ± 0.04	0.944 ± 0.01	0.686 ± 0.035
GEN	0.936 ± 0.003	0.885 ± 0.007	0.894 ± 0.012	0.876 ± 0.005	0.879 ± 0.005	0.77 ± 0.015
KAN	0.957 ± 0.003	0.905 ± 0.006	0.909 ± 0.01	0.901 ± 0.006	0.903 ± 0.005	0.811 ± 0.011
LEV	0.987 ± 0.002	0.955 ± 0.004	0.959 ± 0.006	0.95 ± 0.004	0.951 ± 0.004	0.909 ± 0.007
MIN	0.979 ± 0.002	0.944 ± 0.004	0.921 ± 0.005	0.967 ± 0.006	0.966 ± 0.006	0.887 ± 0.008
NAL	0.974 ± 0.002	0.933 ± 0.005	0.928 ± 0.009	0.938 ± 0.004	0.938 ± 0.004	0.867 ± 0.01
STR	0.971 ± 0.003	0.921 ± 0.005	0.92 ± 0.009	0.921 ± 0.006	0.922 ± 0.005	0.841 ± 0.009
SUL	0.979 ± 0.002	0.95 ± 0.003	0.958 ± 0.006	0.942 ± 0.004	0.943 ± 0.004	0.899 ± 0.007
SXT	0.952 ± 0.003	0.897 ± 0.006	0.899 ± 0.009	0.895 ± 0.006	0.897 ± 0.006	0.795 ± 0.011

### Sheet: Adaboost
E. coli								S. enterica
Antibiotic	AUC	Accuracy	Sensitivity	Specificity	Precision	Cohens Kappa		Antibiotic	AUC	Accuracy	Sensitivity	Specificity	Precision	Cohens Kappa
AMC	0.622 ± 0.0	0.622 ± 0.0	0.351 ± 0.0	0.892 ± 0.0	0.768 ± 0.009	0.243 ± 0.0		AMC	0.842 ± 0.034	0.823 ± 0.036	0.864 ± 0.038	0.791 ± 0.065	0.791 ± 0.05	0.647 ± 0.068
AMI	0.96 ± 0.003	0.914 ± 0.007	0.916 ± 0.007	0.912 ± 0.011	0.913 ± 0.01	0.828 ± 0.014		AMI	0.96 ± 0.014	0.948 ± 0.022	0.946 ± 0.009	0.949 ± 0.029	0.887 ± 0.056	0.871 ± 0.05
AMS	0.966 ± 0.004	0.936 ± 0.008	0.935 ± 0.014	0.937 ± 0.007	0.938 ± 0.006	0.873 ± 0.017		AZI	0.928 ± 0.024	0.93 ± 0.015	0.962 ± 0.012	0.79 ± 0.067	0.955 ± 0.014	0.756 ± 0.057
AZM	0.891 ± 0.011	0.867 ± 0.005	0.87 ± 0.01	0.864 ± 0.008	0.866 ± 0.006	0.735 ± 0.011		AZM	0.913 ± 0.035	0.907 ± 0.024	0.94 ± 0.023	0.75 ± 0.068	0.949 ± 0.014	0.681 ± 0.075
CAZ	0.85 ± 0.009	0.777 ± 0.011	0.814 ± 0.014	0.739 ± 0.016	0.76 ± 0.011	0.553 ± 0.021		CAZ	0.957 ± 0.027	0.951 ± 0.012	0.979 ± 0.006	0.818 ± 0.066	0.963 ± 0.013	0.815 ± 0.05
CAZ-C	0.89 ± 0.006	0.818 ± 0.009	0.826 ± 0.009	0.81 ± 0.015	0.815 ± 0.012	0.636 ± 0.018		CHL	0.995 ± 0.002	0.992 ± 0.004	0.99 ± 0.005	1.0 ± 0.0	1.0 ± 0.0	0.969 ± 0.014
CFX	0.955 ± 0.004	0.913 ± 0.007	0.908 ± 0.007	0.918 ± 0.012	0.918 ± 0.011	0.826 ± 0.015		CTX	0.957 ± 0.029	0.955 ± 0.011	0.971 ± 0.011	0.868 ± 0.054	0.977 ± 0.009	0.826 ± 0.044
CHL	0.976 ± 0.004	0.941 ± 0.008	0.939 ± 0.011	0.942 ± 0.009	0.943 ± 0.008	0.882 ± 0.015		DOX	0.964 ± 0.022	0.961 ± 0.011	0.968 ± 0.009	0.933 ± 0.049	0.984 ± 0.011	0.88 ± 0.039
CIP	0.974 ± 0.003	0.931 ± 0.006	0.92 ± 0.011	0.941 ± 0.007	0.941 ± 0.006	0.861 ± 0.012		FEP	0.932 ± 0.027	0.934 ± 0.02	0.963 ± 0.02	0.797 ± 0.058	0.959 ± 0.012	0.767 ± 0.061
CTX	0.953 ± 0.004	0.9 ± 0.007	0.894 ± 0.011	0.906 ± 0.01	0.905 ± 0.009	0.8 ± 0.015		GEN	0.947 ± 0.014	0.958 ± 0.008	0.974 ± 0.008	0.907 ± 0.022	0.972 ± 0.006	0.883 ± 0.024
CTX-C	0.719 ± 0.01	0.723 ± 0.0	0.905 ± 0.0	0.541 ± 0.0	0.665 ± 0.001	0.446 ± 0.0		MIN	0.926 ± 0.018	0.934 ± 0.015	0.964 ± 0.009	0.888 ± 0.035	0.934 ± 0.02	0.859 ± 0.032
DOX	0.968 ± 0.004	0.93 ± 0.007	0.925 ± 0.014	0.935 ± 0.005	0.935 ± 0.004	0.86 ± 0.014		SXT	0.882 ± 0.036	0.845 ± 0.036	0.87 ± 0.051	0.785 ± 0.068	0.914 ± 0.025	0.636 ± 0.074
FEP	0.884 ± 0.008	0.806 ± 0.008	0.786 ± 0.014	0.827 ± 0.011	0.822 ± 0.009	0.613 ± 0.015		TET	0.947 ± 0.018	0.949 ± 0.009	0.967 ± 0.007	0.883 ± 0.035	0.97 ± 0.009	0.845 ± 0.032
GEN	0.92 ± 0.004	0.862 ± 0.009	0.858 ± 0.017	0.865 ± 0.009	0.865 ± 0.008	0.723 ± 0.017
KAN	0.947 ± 0.004	0.894 ± 0.007	0.902 ± 0.011	0.887 ± 0.007	0.889 ± 0.007	0.789 ± 0.014
LEV	0.969 ± 0.003	0.934 ± 0.007	0.93 ± 0.014	0.939 ± 0.005	0.939 ± 0.005	0.869 ± 0.015
MIN	0.97 ± 0.005	0.936 ± 0.008	0.936 ± 0.008	0.936 ± 0.013	0.937 ± 0.012	0.872 ± 0.015
NAL	0.967 ± 0.003	0.918 ± 0.006	0.909 ± 0.011	0.927 ± 0.007	0.926 ± 0.007	0.836 ± 0.013
STR	0.955 ± 0.003	0.908 ± 0.008	0.906 ± 0.012	0.909 ± 0.007	0.91 ± 0.007	0.816 ± 0.015
SUL	0.968 ± 0.004	0.933 ± 0.004	0.932 ± 0.007	0.933 ± 0.005	0.934 ± 0.005	0.866 ± 0.009
SXT	0.934 ± 0.006	0.874 ± 0.007	0.874 ± 0.012	0.875 ± 0.008	0.875 ± 0.007	0.748 ± 0.014

### Sheet: XGBoost
E. coli								S. enterica
Antibiotic	AUC	Accuracy	Sensitivity	Specificity	Precision	Cohens Kappa		Antibiotic	AUC	Accuracy	Sensitivity	Specificity	Precision	Cohens Kappa
AMC	0.622 ± 0.0	0.622 ± 0.0	0.351 ± 0.0	0.892 ± 0.0	0.768 ± 0.009	0.243 ± 0.0		AMC	0.861 ± 0.032	0.817 ± 0.04	0.874 ± 0.042	0.773 ± 0.068	0.785 ± 0.049	0.639 ± 0.076
AMI	0.968 ± 0.003	0.916 ± 0.004	0.919 ± 0.006	0.912 ± 0.007	0.914 ± 0.007	0.832 ± 0.008		AMI	0.962 ± 0.014	0.929 ± 0.066	0.951 ± 0.013	0.922 ± 0.089	0.872 ± 0.072	0.851 ± 0.088
AMS	0.978 ± 0.003	0.945 ± 0.005	0.95 ± 0.01	0.941 ± 0.006	0.942 ± 0.005	0.891 ± 0.01		AZI	0.911 ± 0.027	0.941 ± 0.014	0.965 ± 0.011	0.83 ± 0.051	0.963 ± 0.011	0.796 ± 0.051
AZM	0.939 ± 0.005	0.883 ± 0.007	0.879 ± 0.009	0.888 ± 0.012	0.888 ± 0.011	0.767 ± 0.014		AZM	0.886 ± 0.049	0.902 ± 0.035	0.925 ± 0.04	0.8 ± 0.087	0.952 ± 0.04	0.692 ± 0.07
CAZ	0.855 ± 0.008	0.792 ± 0.012	0.814 ± 0.015	0.771 ± 0.018	0.782 ± 0.014	0.585 ± 0.025		CAZ	0.914 ± 0.027	0.936 ± 0.011	0.972 ± 0.01	0.768 ± 0.059	0.953 ± 0.011	0.761 ± 0.049
CAZ-C	0.893 ± 0.008	0.817 ± 0.009	0.833 ± 0.011	0.8 ± 0.018	0.809 ± 0.013	0.633 ± 0.018		CHL	0.996 ± 0.001	0.981 ± 0.019	0.993 ± 0.003	0.907 ± 0.144	0.987 ± 0.02	0.884 ± 0.137
CFX	0.972 ± 0.003	0.927 ± 0.006	0.923 ± 0.005	0.931 ± 0.012	0.931 ± 0.011	0.854 ± 0.012		CTX	0.915 ± 0.03	0.936 ± 0.012	0.963 ± 0.009	0.786 ± 0.089	0.963 ± 0.014	0.741 ± 0.076
CHL	0.984 ± 0.002	0.947 ± 0.005	0.945 ± 0.007	0.949 ± 0.005	0.95 ± 0.005	0.895 ± 0.009		DOX	0.979 ± 0.011	0.942 ± 0.059	0.949 ± 0.076	0.912 ± 0.088	0.961 ± 0.077	0.835 ± 0.1
CIP	0.984 ± 0.002	0.946 ± 0.005	0.945 ± 0.008	0.948 ± 0.005	0.948 ± 0.005	0.893 ± 0.01		FEP	0.887 ± 0.03	0.902 ± 0.032	0.938 ± 0.04	0.73 ± 0.077	0.94 ± 0.033	0.659 ± 0.087
CTX	0.969 ± 0.003	0.921 ± 0.005	0.901 ± 0.009	0.942 ± 0.006	0.94 ± 0.006	0.843 ± 0.011		GEN	0.951 ± 0.012	0.953 ± 0.019	0.983 ± 0.003	0.857 ± 0.088	0.961 ± 0.021	0.848 ± 0.083
CTX-C	0.706 ± 0.008	0.72 ± 0.001	0.907 ± 0.002	0.533 ± 0.002	0.661 ± 0.001	0.44 ± 0.002		MIN	0.948 ± 0.019	0.911 ± 0.028	0.968 ± 0.007	0.825 ± 0.074	0.907 ± 0.029	0.802 ± 0.072
DOX	0.983 ± 0.003	0.941 ± 0.007	0.939 ± 0.011	0.943 ± 0.008	0.943 ± 0.008	0.882 ± 0.015		SXT	0.827 ± 0.034	0.813 ± 0.031	0.837 ± 0.047	0.753 ± 0.065	0.893 ± 0.043	0.566 ± 0.057
FEP	0.889 ± 0.011	0.817 ± 0.01	0.803 ± 0.017	0.831 ± 0.011	0.827 ± 0.01	0.634 ± 0.02		TET	0.954 ± 0.021	0.951 ± 0.012	0.97 ± 0.01	0.88 ± 0.061	0.97 ± 0.013	0.845 ± 0.054
GEN	0.931 ± 0.005	0.875 ± 0.007	0.879 ± 0.015	0.87 ± 0.008	0.872 ± 0.007	0.749 ± 0.014
KAN	0.96 ± 0.003	0.908 ± 0.006	0.922 ± 0.009	0.894 ± 0.008	0.898 ± 0.007	0.815 ± 0.013
LEV	0.985 ± 0.002	0.948 ± 0.004	0.949 ± 0.007	0.947 ± 0.005	0.947 ± 0.004	0.896 ± 0.007
MIN	0.984 ± 0.002	0.946 ± 0.005	0.944 ± 0.009	0.948 ± 0.008	0.948 ± 0.007	0.892 ± 0.011
NAL	0.971 ± 0.004	0.921 ± 0.007	0.911 ± 0.011	0.932 ± 0.005	0.932 ± 0.005	0.843 ± 0.013
STR	0.972 ± 0.002	0.919 ± 0.006	0.917 ± 0.009	0.92 ± 0.006	0.921 ± 0.006	0.837 ± 0.013
SUL	0.979 ± 0.002	0.944 ± 0.005	0.945 ± 0.008	0.943 ± 0.004	0.944 ± 0.004	0.888 ± 0.01
SXT	0.959 ± 0.003	0.9 ± 0.007	0.899 ± 0.011	0.9 ± 0.008	0.901 ± 0.007	0.799 ± 0.014
