## Supplementary material for "Convergence of resistance and evolutionary responses in *Escherichia coli* and *Salmonella enterica* co-inhabiting chicken farms in China": Table S6

### Sheet: GeneList
Gene	Description	Kegg ID	Kegg Pathways
aceE	Pyruvate dehydrogenase E1 component	K00163	00010 Glycolysis / Gluconeogenesis [PATH:ko00010]; 00020 Citrate cycle (TCA cycle) [PATH:ko00020]; 00620 Pyruvate metabolism [PATH:ko00620]
actP	Cation/acetate symporter ActP	K19597
araA	L-arabinose isomerase	K01804	00040 Pentose and glucuronate interconversions [PATH:ko00040]
asnB	Asparagine synthetase B [glutamine-hydrolyzing]	K07678	01001 Protein kinases [BR:ko01001]; 02020 Two-component system [PATH:ko02020]; 02024 Quorum sensing [PATH:ko02024]; 02024 Quorum sensing [PATH:ko02024]; 02024 Quorum sensing [PATH:ko02024]
barA	Signal transduction histidine-protein kinase BarA	K01953	00250 Alanine, aspartate and glutamate metabolism [PATH:ko00250]; 01002 Peptidases and inhibitors [BR:ko01002]
bcr	Bicyclomycin resistance protein	K18552
bla_CTX-M-1	Beta-lactamase CTX-M-1	K18795	01501 beta-Lactam resistance [PATH:ko01501]
carB	Carbamoyl-phosphate synthase large chain	K01955	00240 Pyrimidine metabolism [PATH:ko00240]; 00250 Alanine, aspartate and glutamate metabolism [PATH:ko00250]
codB	Cytosine permease	K10974
cueO	Blue copper oxidase CueO	K14588
cysD	Sulfate adenylyltransferase subunit 2	K00957	00230 Purine metabolism [PATH:ko00230]; 00261 Monobactam biosynthesis [PATH:ko00261]; 00450 Selenocompound metabolism [PATH:ko00450]; 00920 Sulfur metabolism [PATH:ko00920]
cysH	Phosphoadenosine phosphosulfate reductase
cysI	Sulfite reductase [NADPH] hemoprotein beta-component	K00381	00920 Sulfur metabolism [PATH:ko00920]
cysM	Cysteine synthase B	K12339	00270 Cysteine and methionine metabolism [PATH:ko00270]
cysN	Sulfate adenylyltransferase subunit 1	K00956	00230 Purine metabolism [PATH:ko00230]; 00261 Monobactam biosynthesis [PATH:ko00261]; 00450 Selenocompound metabolism [PATH:ko00450]; 00920 Sulfur metabolism [PATH:ko00920]
dapE	Succinyl-diaminopimelate desuccinylase	K01439	00300 Lysine biosynthesis [PATH:ko00300]; 01002 Peptidases and inhibitors [BR:ko01002]
dcuD	Putative cryptic C4-dicarboxylate transporter DcuD	K03326
deoA	Thymidine phosphorylase	K00758	00240 Pyrimidine metabolism [PATH:ko00240]; 00983 Drug metabolism - other enzymes [PATH:ko00983]; 05219 Bladder cancer [PATH:ko05219]
deoC	Deoxyribose-phosphate aldolase	K01619	00030 Pentose phosphate pathway [PATH:ko00030]
dgt	Deoxyguanosinetriphosphate triphosphohydrolase	K01129	00230 Purine metabolism [PATH:ko00230]
dmsA	Dimethyl sulfoxide reductase DmsA	K07306	00920 Sulfur metabolism [PATH:ko00920]
dnaN	Beta sliding clamp	K02338	03030 DNA replication [PATH:ko03030]; 03430 Mismatch repair [PATH:ko03430]; 03440 Homologous recombination [PATH:ko03440]
emrE	Multidrug transporter EmrE	K18975
fhuB	Iron(3+)-hydroxamate import system permease protein FhuB	K23228	02010 ABC transporters [PATH:ko02010]
fosA	Glutathione transferase FosA
fruA	PTS system fructose-specific EIIB'BC component	K02770	00051 Fructose and mannose metabolism [PATH:ko00051]; 02010 ABC transporters [PATH:ko02010]
galK	Galactokinase	K00849	00052 Galactose metabolism [PATH:ko00052]; 00520 Amino sugar and nucleotide sugar metabolism [PATH:ko00520]
galS	HTH-type transcriptional regulator GalS	K02529
glgX	Glycogen operon protein GlgX	K01214	00500 Starch and sucrose metabolism [PATH:ko00500]
glmM	Phosphoglucosamine mutase	K03431	00520 Amino sugar and nucleotide sugar metabolism [PATH:ko00520]
glmS	Glutamine--fructose-6-phosphate aminotransferase [isomerizing]	K00820	00250 Alanine, aspartate and glutamate metabolism [PATH:ko00250]; 00520 Amino sugar and nucleotide sugar metabolism [PATH:ko00520]; 01002 Peptidases and inhibitors [BR:ko01002]; 04931 Insulin resistance [PATH:ko04931]; 05415 Diabetic cardiomyopathy [PATH:ko05415]
glnG	DNA-binding transcriptional regulator NtrC	K07712	02020 Two-component system [PATH:ko02020]
glnS	Glutamine--tRNA ligase	K01886	00970 Aminoacyl-tRNA biosynthesis [PATH:ko00970]
glpX	Fructose-1,6-bisphosphatase 1 class 2	K02446	00010 Glycolysis / Gluconeogenesis [PATH:ko00010]; 00030 Pentose phosphate pathway [PATH:ko00030]; 00051 Fructose and mannose metabolism [PATH:ko00051]; 00680 Methane metabolism [PATH:ko00680]; 00710 Carbon fixation in photosynthetic organisms [PATH:ko00710]
gltA	Citrate synthase	K01647	00020 Citrate cycle (TCA cycle) [PATH:ko00020]; 00630 Glyoxylate and dicarboxylate metabolism [PATH:ko00630]
gyrA	DNA gyrase subunit A	K02469
gyrB	DNA gyrase subunit B	K02470
hdfR	HTH-type transcriptional regulator HdfR
hin	DNA-invertase hin
holB	DNA polymerase III subunit delta'	K02341	03030 DNA replication [PATH:ko03030]; 03430 Mismatch repair [PATH:ko03430]; 03440 Homologous recombination [PATH:ko03440]
hycI	Hydrogenase 3 maturation protease	K08315	01002 Peptidases and inhibitors [BR:ko01002]
iaaA	Isoaspartyl peptidase	K13051	00250 Alanine, aspartate and glutamate metabolism [PATH:ko00250]; 00460 Cyanoamino acid metabolism [PATH:ko00460]
icd	Isocitrate dehydrogenase [NADP]	K00031	00020 Citrate cycle (TCA cycle) [PATH:ko00020]; 00480 Glutathione metabolism [PATH:ko00480]; 00720 Carbon fixation pathways in prokaryotes [PATH:ko00720]; 04146 Peroxisome [PATH:ko04146]; 05230 Central carbon metabolism in cancer [PATH:ko05230]
IS1380 family transposase ISEcp1	IS1380 family transposase ISEcp1
IS4 family transposase IS50R	IS4 family transposase IS50R
leuA	2-isopropylmalate synthase	K01649	00290 Valine, leucine and isoleucine biosynthesis [PATH:ko00290]; 00620 Pyruvate metabolism [PATH:ko00620]
loiP	Metalloprotease LoiP	K07387	01002 Peptidases and inhibitors [BR:ko01002]
manC1	Mannose-1-phosphate guanylyltransferase 1	K00971	00051 Fructose and mannose metabolism [PATH:ko00051]; 00520 Amino sugar and nucleotide sugar metabolism [PATH:ko00520]; 00541 O-Antigen nucleotide sugar biosynthesis [PATH:ko00541]
mbeC	Mobilization protein MbeC
mdoB	Phosphoglycerol transferase I	K01002
metR	HTH-type transcriptional regulator MetR	K03576
mltF	Membrane-bound lytic murein transglycosylase F
mscK	Mechanosensitive channel MscK
mtlD	Mannitol-1-phosphate 5-dehydrogenase	K00009	00051 Fructose and mannose metabolism [PATH:ko00051]
mutS	DNA mismatch repair protein MutS	K03555	03430 Mismatch repair [PATH:ko03430]
nagC	N-acetylglucosamine repressor	K02565
nagD	Ribonucleotide monophosphatase NagD	K02566	00230 Purine metabolism [PATH:ko00230]; 00240 Pyrimidine metabolism [PATH:ko00240]; 00760 Nicotinate and nicotinamide metabolism [PATH:ko00760]
narH	Respiratory nitrate reductase 1 beta chain	K00371	02020 Two-component system [PATH:ko02020]; K02575 NRT, narK, nrtP, nasA; MFS transporter, NNP family, nitrate/nitrite transporter
narK	Nitrate/nitrite transporter NarK	K02575
nrdE	Ribonucleoside-diphosphate reductase 2 subunit alpha	K00525	00230 Purine metabolism [PATH:ko00230]; 00240 Pyrimidine metabolism [PATH:ko00240]
nuoL	NADH-quinone oxidoreductase subunit L	K00341	00190 Oxidative phosphorylation [PATH:ko00190]
nuoM	NADH-quinone oxidoreductase subunit M	K00342	00190 Oxidative phosphorylation [PATH:ko00190]
ompC	Outer membrane porin C	K09475	01501 beta-Lactam resistance [PATH:ko01501]; 02020 Two-component system [PATH:ko02020]
oppC	Oligopeptide transport system permease protein OppC	K15582	01501 beta-Lactam resistance [PATH:ko01501]; 02010 ABC transporters [PATH:ko02010]; 02024 Quorum sensing [PATH:ko02024]
oppF	Oligopeptide transport ATP-binding protein OppF	K02032	02024 Quorum sensing [PATH:ko02024]
panF	Sodium/pantothenate symporter	K14392
Pentapeptide repeat protein	Pentapeptide repeat protein
pepA	Cytosol aminopeptidase	K01255	00480 Glutathione metabolism [PATH:ko00480]; 01002 Peptidases and inhibitors [BR:ko01002]
pepT	Peptidase T	K01258	01002 Peptidases and inhibitors [BR:ko01002]
pgm	Phosphoglucomutase	K01835	00010 Glycolysis / Gluconeogenesis [PATH:ko00010]; 00030 Pentose phosphate pathway [PATH:ko00030]; 00052 Galactose metabolism [PATH:ko00052]; 00230 Purine metabolism [PATH:ko00230]; 00500 Starch and sucrose metabolism [PATH:ko00500]; 00520 Amino sugar and nucleotide sugar metabolism [PATH:ko00520]; 00521 Streptomycin biosynthesis [PATH:ko00521]
prfC	Peptide chain release factor RF3	K02837
prlC	Oligopeptidase A	K01414	01002 Peptidases and inhibitors [BR:ko01002]
prmB	50S ribosomal protein L3 glutamine methyltransferase	K07320
ptsP	Phosphoenolpyruvate-dependent phosphotransferase system	K08484	02010 ABC transporters [PATH:ko02010]
purD	Phosphoribosylamine--glycine ligase	K01945	00230 Purine metabolism [PATH:ko00230]
radA	DNA repair protein RadA	K04485
recC	RecBCD enzyme subunit RecC	K03583	03440 Homologous recombination [PATH:ko03440]
recJ	Single-stranded-DNA-specific exonuclease RecJ	K07462	03410 Base excision repair [PATH:ko03410]; 03430 Mismatch repair [PATH:ko03430]; 03440 Homologous recombination [PATH:ko03440]
rhtC	Threonine efflux protein	K03329
rop	Regulatory protein rop
rpoC	DNA-directed RNA polymerase subunit beta'	K03046	03020 RNA polymerase [PATH:ko03020]
sbcC	Nuclease SbcCD subunit C	K03546
sdhA	Succinate dehydrogenase flavoprotein subunit	K00239	00020 Citrate cycle (TCA cycle) [PATH:ko00020]; 00190 Oxidative phosphorylation [PATH:ko00190]; 00650 Butanoate metabolism [PATH:ko00650]; 00720 Carbon fixation pathways in prokaryotes [PATH:ko00720]; 05134 Legionellosis [PATH:ko05134]
selB	Selenocysteine-specific elongation factor	K03833
SPbeta prophage-derived aminoglycoside N(3')-acetyltransferase-like protein YokD	SPbeta prophage-derived aminoglycoside N(3')-acetyltransferase-like protein YokD
Streptomycin 3''-adenylyltransferase	Streptomycin 3''-adenylyltransferase
tetR	Tetracycline repressor protein class A from transposon 1721	K18476
umuC	Protein UmuC	K03502

### Sheet: KeggPathways
Kegg Group	Kegg Pathway	Genes
Carbohydrate metabolism	Glycolysis / Gluconeogenesis	glpX; aceE; pgm
	Citrate cycle (TCA cycle)	gltA; icd; sdhA; aceA
	Pentose phosphate pathway	deoC; pgm; glpX
	Pentose and glucuronate interconversions	araA
	Fructose and mannose metabolism	manC; glpX; mtlD; fruA
	Galactose metabolism	galK; pgm
	Starch and sucrose metabolism	treX; pgm
	Amino sugar and nucleotide sugar metabolism	glmS; glmM; pgm; galK; manC
	Pyruvate metabolism	aceE; leuA
	Glyoxylate and dicarboxylate metabolism	gltA
	Butanoate metabolism	sdhA
Energy Metabolism	Oxidative phosphorylation	nuoL; nuoM; sdhA
	Carbon fixation in photosynthetic organisms	glpX
	Carbon fixation pathways in prokaryotes	sdhA; icd
	Methane metabolism	glpX
	Nitrogen metabolism	narH; narK
	Sulfur metabolism	cysD; cysI; cysN; dmsA
Nucleotide Metabolism	Purine metabolism	pgm; purD; nagD; nrdA; dgt; cysD; cysN
	Pyrimidine metabolism	carB; nagD; nrdA; deoA
Amino acid metabolism	Alanine, aspartate and glutamate metabolism	iaaA; asnA; carB; glmS
	Cysteine and methionine metabolism	cysM
	Valine, leucine and isoleucine biosynthesis	leuA
	Lysine biosynthesis	dapE
Metabolism of other amino acids	Selenocompound metabolism	cysD; cysN
	Cyanoamino acid metabolism	iaaA
	Glutathione metabolism	pepA; icd
Glycan biosynthesis and metabolism	O-Antigen nucleotide sugar biosynthesis	manC; glpX; mtlD; fruA
Metabolism of cofactors and vitamins	Nicotinate and nicotinamide metabolism	nagD
Biosynthesis of other secondary metabolites	Monobactam biosynthesis	cysD; cysN
	Streptomycin biosynthesis	pgm
Xenobiotics biodegradation and metabolism	Drug metabolism - other enzymes	deoA
Transcription	RNA polymerase	rpoC
Translation	Aminoacyl-tRNA biosynthesis	glnS
Replication and repair	DNA replication	holB; dnaN
	Base excision repair	recJ
	Mismatch repair	mutS; recJ; dnaN; holB
	Homologous recombination	recC; recJ; dnaN; holB
Membrane transport	ABC transporters	oppC; fhuB
	Phosphotransferase system (PTS)	fruA; ptsP
Signal transduction	Two-component system	ompC; narH; barA; glnG
Transport and catabolism	Peroxisome	icd
Cellular community - prokaryotes	Quorum sensing	oppC; ddpF
	Biofilm formation	barA
Human Diseases	Central carbon metabolism in cancer	icd
	Bladder cancer	deoA
	Legionellosis	sdhA
	Diabetic cardiomyopathy	glmS
	Insulin resistance	glmS
Drug resistance: antimicrobial	Beta-Lactam resistance	ompC; oppC; bla_CTX-M-1
Protein families: metabolism	Protein kinases	barA
	Peptidases and inhibitors	hycI; glmS; asnB; prlC; pepA; dapE; pepT
