## Supplementary material for "Convergence of resistance and evolutionary responses in *Escherichia coli* and *Salmonella enterica* co-inhabiting chicken farms in China": Table S7

### Sheet: E. coli
Gene Locus Tag	Gene Name
b2687	luxS
b3397	nudE
b4167	nnr
b2143	cdd
b2926	pgk
b3945	gldA
b2763	cysI
b2498	upp
b2312	purF
b2316	accD
b0431	cyoB
b3956	ppc
b4033	malF
b4041	plsB
b1124	potC
b0008	talB
b2723	hycC
b3829	metE
b0688	pgm
b1126	potA
b4384	deoD
b0073	leuB
b3454	livF
b3429	glgA
b4260	pepA
b4233	mpl
b2994	hybC
b0523	purE
b2234	nrdA
b2727	hypB
b4226	ppa
b4478	dgoD
b2836	aas
b0149	mrcB
b2719	hycG
b2019	hisG
b4154	frdA
b0115	aceF
b2800	fucA
b1009	rutD
b4394	yjjX
b4238	nrdD
b0425	panE
b1264	trpE
b3997	hemE
b2523	pepB
b3642	pyrE
b0420	dxs
b3843	ubiD
b0931	pncB
b4392	slt
b4254	argI
b2023	hisH
b1992	cobS
b1325	ycjG
b3366	nirD
b0103	coaE
b4159	mscM
b2024	hisA
b1136	icd
b2278	nuoL
b0751	pnuC
b3456	livM
b0726	sucA
b0729	sucD
b2784	relA
b2923	argO
b0198	metI
b2424	cysU
b3939	metB
b4382	deoA
b1097	yceG
b3790	wecD
b0123	cueO
b3029	ygiN
b0839	dacC
b2104	thiM
b3187	ispB
b3991	thiG
b2329	aroC
b2901	bglA
b3258	panF
b2132	bglX
b3541	dppD
b3457	livH
b2472	dapE
b3212	gltB
b0153	fhuB
b0675	umpH
b3844	fre
b0902	pflA
b4367	fhuF
b0085	murE
b1682	sufC
b0463	acrA
b2379	alaC
b3365	nirB
b2515	ispG
b0344	lacZ
b2818	argA
b2843	kduI
b0756	galM
b0894	dmsA
b1854	pykA
b1245	oppC
b4067	actP
b0825	fsaA
b2710	norV
b3412	bioH
b2679	proX
b2130	yehY
b4262	lptG
b0606	ahpF
b1662	ribC
b2205	napG
b3725	pstB
b4297	yjhG
b1539	ydfG
b3496	dtpB
b2963	mltC
b2169	fruB
b0421	ispA
b0067	thiP
b0033	carB
b1832	msrC
b0061	araD
b1521	uxaB
b2842	kduD
b0763	modA
b1291	sapD
b3993	thiE
b0179	lpxD
b1225	narH
b2215	ompC
b0152	fhuD
b4025	pgi
b2497	uraA
b3455	livG
b3633	waaA
b3620	waaF
b2025	hisF
b3728	pstS
b4020	yjbB
b4035	malK
b3605	lldD
b4381	deoC
b3426	glpD
b3241	aaeA
b1693	aroD
b3774	ilvC
b4232	fbp
b3189	murA
b3124	garK
b3962	sthA
b2716	ascB
b3960	argH
b1850	eda
b3612	gpmM
b3845	fadA
b2895	fldB
b3359	argD
b3198	kdsC
b0062	araA
b2721	hycE
b3368	cysG
b2435	amiA
b2601	aroF
b3990	thiH
b0091	murC
b1600	mdtJ
b0241	phoE
b0451	amtB
b0430	cyoC
b0775	bioB
b2889	idi
b3784	wecA
b2156	lysP
b3451	ugpE
b2315	folC
b4485	ytfR
b0222	gmhA
b1252	tonB
b2264	menD
b4160	psd
b3942	katG
b0381	ddlA
b0928	aspC
b4006	purH
b0655	gltI
b2599	pheA
b1917	yecC
b0243	proA
b2530	iscS
b0433	ampG
b2501	ppk
b2810	csdA
b2803	fucK
b3600	mtlD
b3458	livK
b1524	glsB
b4383	deoB
b3008	metC
b3804	hemD
b0522	purK
b0155	clcA
b0087	mraY
b1232	purU
b2499	purM
b3057	bacA
b0063	araB
b0575	cusA
b0052	pdxA
b2528	iscA
b0477	gsk
b2014	plaP
b4005	purD
b2129	yehX
b3452	ugpA
b3240	aaeB
b2502	ppx
b2764	cysJ
b2284	nuoF
b2276	nuoN
b3771	ilvD
b3666	uhpT
b1859	znuB
b3172	argG
b2133	dld
b2388	glk
b3894	fdoG
b1241	adhE
b0088	murD
b3809	dapF
b2751	cysN
b0697	kdpB
b0418	pgpA
b2022	hisB
b1106	thiK
b0674	asnB
b0084	ftsI
b3794	wecG
b0765	modC
b3032	cpdA
b0777	bioC
b4177	purA
b1768	pncA
b1711	btuC
b1262	trpC
b2154	yeiG
b2342	fadI
b1123	potD
b4123	dcuB
b4070	nrfA
b3621	waaC
b0114	aceE
b4161	rsgA
b0104	guaC
b1852	zwf
b3564	xylB
b2261	menC
b2762	cysH
b1778	msrB
b1378	pfo
b2705	srlD
b4034	malE
b1223	narK
b2206	napA
b1991	cobT
b1855	lpxM
b0759	galE
b0778	bioD
b3924	fpr
b0160	dgt
b1247	oppF
b3957	argE
b4323	uxuB
b1198	dhaM
b0032	carA
b3367	nirC
b0031	dapB
b2925	fbaA
b2995	hybB
b4239	treC
b2421	cysM
b4069	acs
b2210	mqo
b3431	glgX
b2232	ubiG
b2841	araE
b3196	yrbG
b0484	copA
b0066	thiQ
b3607	cysE
b1007	rutF
b2235	nrdB
b3469	zntA
b3590	selB
b1907	tyrP
b2582	trxC
b4208	cycA
b3432	glgB
b0754	aroG
b3450	ugpC
b3385	gph
b2500	purN
b4374	yjjG
b0657	lnt
b2149	mglA
b2557	purL
b0068	thiB
b1107	nagZ
b0154	hemL
b2750	cysC
b2558	mltF
b0723	sdhA
b2167	fruA
b0612	citT
b3599	mtlA
b4119	melA
b1224	narG
b2935	tktA
b0789	clsB
b2341	fadJ
b3409	feoB
b4040	ubiA
b2752	cysD
b4352	yjiA

### Sheet: S. enterica
Gene Locus Tag	Gene Name
STM0685	nagE
STM1203	ptsG
STM4122	argB
STM1473	ompN
STM2992	argA
STM0999	ompF
STM3901	ilvG
STM3795	ilvN
STM3796	ilvB
STM3902	ilvM
STM2337	ackA
STM3242	tdcD
STM2267	ompC
STM0320	phoE
STM2037	pduF
STM0066	carA
STM0067	carB
STM1883	purT
STM3929	wecG
STM3576	zntA
STM1832	manZ
STM0758	ybgR
STM4061	yiiP
STM3190	ygiE
STM4064	ushB
STM4227	malG
STM4228	malF
STM4230	malK
STM4229	malE
STM4231	lamB
STM4403	cpdB
STM1831	manY
STM1830	manX
STM3338	nanT
STM3009	ygeD
STM3010	aas
STM1779	ipk
STM3339	nanA
STM0309	yafH
STM1427	cfa
STM3646	yiaE
STM1193	fabH
STM4120	argE
STM1712	acnA
STM0457	cof
STM2164	yehY
STM0158	acnB
STM2162	yehW
STM2165	yehZ
STM2163	yehX
STM1235	ymfB
STM3468	argD
STM0227	fabZ
STM1303	astC
STM1067	fabA
STM2384	aroC
STM2577	acpS
STM3674	lyxK
STM3583	acpT
STM4233	ubiC
STM2645	yfiK
STM2927	surE
STM0623	citD
STM1517	ydeD
STM1195	fabG
STM4273	yjcG
STM2378	fabB
STM0060	citE2
STM0061	citF2
STM1197	fabF
STM1463	add
STM0622	citE
STM0059	citD2
STM0621	citF
STM1198	pabC
STM1743	oppD
STM3469	pabA
STM1742	oppF
STM0620	citX
STM0618	citT
STM1824	pabB
STM1739	cls
STM1745	oppB
STM1744	oppC
STM3747	yicE
STM0812	ybhO
STM1679	mppA
STM0488	adk
STM0165	speD
STM1800	ycgQ
STM1490
STM3939	cyaA
STM0203	yadQ
STM0051	rihC
STM4483	idnO
STM2409	nupC
STM4482	idnT
STM3952	corA
STM3113	nupG
STM0984	msbA
STM0207	pfs
STM2421	xapB
STM0413	tsx
STM3315	yrbH
STM1196	acpP
STM1204	fhuE
STM1342	btuD
STM2451	hemF
STM1340	btuC
STM1963	amyA
STM0206	btuF
STM4004	hemN
STM3158	exbD
STM3664	malS
STM3159	exbB
STM0072	caiB
STM0071	caiC
STM1737	tonB
STM0070	caiD
STM2792	gabT
STM4130	btuB
STM1597	ydcW
STM3185	yqiE
STM2793	gabP
STM0483	apt
STM1749	adhE
STM2811	proX
STM2933	cysC
STM2809	proV
STM2810	proW
STM1232	purB
STM2463	eutE
STM4366	purA
STM4290	proP
STM0074	caiT
STM0683	nagA
STM0146	ampD
STM0730	gltA
STM2991	amiC
STM2450	amiA
STM2953	pyrG
STM0168	cueO
STM4358	amiB
STM1209	nagZ
STM2018	cobU
STM0498	copA
STM0444	ampG
STM3710	rfaD
STM0353
STM0232	accA
STM3078	speB
STM3379	accB
STM3525	glpE
STM3173	plsC
STM1686	pspE
STM3380	accC
STM4121	argC
STM2366	accD
STM3161	metC
STM4176	purH
STM4275	acs
STM0533	purK
STM2430	cysK
STM0534	purE
STM0371	prpE
STM0154	lpdA
STM1220	ycfX
STM2440	cysM
STM0737	sucB
STM2984	csdA
STM0736	sucA
STM2654	kgtP
STM3918	rfe
STM3630	dppA
STM2432	ptsI
STM2433	crr
STM1464
STM2431	ptsH
STM3627	dppD
STM1557
STM3629	dppB
STM3628	dppC
STM3626	dppF
STM0537	cysS
STM0130	ddlB
STM0957	cydD
STM4340	frdD
STM0380	ddlA
STM4342	frdB
STM0956	cydC
STM1681	ycjG
STM0441	cyoC
STM1802	dadX
STM0442	cyoB
STM4343	frdA
STM4341	frdC
STM0440	cyoD
STM4247	alr
STM0443	cyoA
STM2205	fruK
STM2555	glyA
STM2206	fruF
STM2204	fruA
STM2183	cdd
STM0934	ltaA
STM0661	ybeK
STM1756	purU
STM2827	alaS
STM2975
STM3567	livJ
STM1469	fumC
STM0761
STM2122	udk
STM3560	livF
STM0980	cmk
STM3563	livH
STM1803	dadA
STM0762
STM3561	livG
STM1468	fumA
STM4300	fumB
STM4236	dgkA
STM3013	lysA
STM3947	dapF
STM3562	livM
STM3862	glmU
STM4398	cycA
STM1117	agp
STM1954	fliY
STM0006	yaaJ
STM0222	cdsA
STM3195	ribB
STM2095	rfbA
STM3680	aldB
STM3923	rffH
STM1489	ynfK
STM0527	allC
STM0797	bioD
STM0202	hemL
STM0523	allB
STM4249	aphA
STM4235	plsB
STM2121	dcd
STM0522	allP
STM0255	yafB
STM2391	fadL
STM3165	yqhE
STM3829	dgoK
STM1288
STM3612	kdgK
STM4108	gldA
STM1347	aroH
STM3513	malQ
STM3554	ugpC
STM3556	ugpA
STM3337	nanE
STM2670	aroF
STM0760	aroG
STM3336	nanK
STM3555	ugpE
STM0793	bioA
STM3557	ugpB
STM3740	gmk
STM3970	ubiE
STM3904	ilvD
STM3700	gpsA
STM4164	thiC
STM2285	glpB
STM0598	entA
STM2009	amn
STM0596	entE
STM0064	dapB
STM1057	pepN
STM2286	glpC
STM2536	pepB
STM3526	glpD
STM2489	dapA
STM4477	pepA
STM2284	glpA
STM0316	pepD
STM0087	folA
STM1446	ydhH
STM2365	folC
STM0322	proA
STM1724	trpD
STM0684	nagB
STM1886	zwf
STM4090	menA
STM1723	trpE
STM0795	bioF
STM3206	folB
STM0088	apaH
STM1058	pyrD
STM3827	dgoT
STM0416	ribD
STM2962	gudT
STM0102	araA
STM1163	pyrC
STM0192	fhuC
STM3295	folP
STM0774	galK
STM0194	fhuB
STM2101	wcaK
STM0193	fhuD
STM0773	galM
STM3486	aroB
STM3016	araE
STM1358	aroD
STM1522	ydeA
STM4298	melA
STM4294	yjdE
STM3719	rfaB
STM0423	ispA
STM4296	adi
STM0049	lytB
STM3086	speA
STM3134
STM1477	ydgI
STM1752	galU
STM2276	ubiG
STM4123	argH
STM1900	ntpA
STM2098	galF
STM1909	argS
STM2353	hisQ
STM2190	mglB
STM2189	mglA
STM0137	mutT
STM2355	argT
STM3668	yiaK
STM2188	mglC
STM0889	artQ
STM3091	galP
STM0890	artI
STM1290	gapA
STM0140	yacE
STM0891	artP
STM0887	artJ
STM2500	purN
STM2352	hisM
STM0888	artM
STM2108	wcaG
STM2351	hisP
STM2956	relA
STM3066	yggA
STM3742	spoT
STM3539	asd
STM2107	wcaH
STM4382	yjfR
STM2477	yffH
STM3861	glmS
STM4385	ptxA
STM3538	glgB
STM4384	sgaB
STM0847	ybiK
STM0472	maa
STM3598
STM0169	gcd
STM1294	ansA
STM4567	deoC
STM3106	ansB
STM0861	yliI
STM0680	asnB
STM3512	gntT
STM3541	gntU
STM3997	dsbA
STM3877	asnA
STM1807	dsbB
STM3534	glgP
STM3514	malP
STM1000	asnS
STM3249	garL
STM3043	dsbC
STM1584	ansP
STM2961	ygcY
STM2960	gudD
STM0180	panD
STM3535	glgA
STM3722	rfaG
STM4323	dsbD
STM3915	trxA
STM4459	pyrI
STM2649	trxC
STM3718	rfaI
STM3717	rfaJ
STM4460	pyrB
STM4101	metL
STM0161	kdgT
STM0607	dsbG
STM0002	thrA
STM1200	tmk
STM1750	tdk
STM4220	lysC
STM4568	deoA
STM2641	nadB
STM4570	deoD
STM4326	aspA
STM3731	dut
STM0998	aspC
STM0220	dxr
STM1901	aspS
STM0422	dxs
STM0664	gltJ
STM0663	gltK
STM3660	xylB
STM0662	gltL
STM0665	gltI
STM3692	lldP
STM3614	dctA
STM3070	epd
STM4283	gltP
STM1700	fabI
STM1304	astA
STM3713	rfaL
STM1511	ydfG
STM3928	wecF
STM2071	hisG
STM3919	wzzE
STM3926	wzxE
STM2388	yfcX
STM3866	atpG
STM3869	atpF
STM3983	fadB
STM3867	atpA
STM1884	eda
STM3872	atpI
STM1885	edd
STM3865	atpD
STM1465
STM3868	atpH
STM3871	atpB
STM3537	glgX
STM1155	htrB
STM3864	atpC
STM3536	glgC
STM3870	atpE
STM4007	glnA
STM3644	bisC
STM1889	msbB
STM0794	bioB
STM0686	glnS
STM1771	chaA
STM0829	glnP
STM2401	ddg
STM2952	eno
STM2558	cadB
STM0584	entD
STM2458	eutB
STM0828	glnQ
STM0830	glnH
STM3314	yrbG
STM0321	proB
STM2457	eutC
STM1718	btuR
STM2460	eutH
STM4109	talC
STM2818	gshA
STM0330
STM1299	gdhA
STM1525	yneH
STM2362	purF
STM4131	murI
STM3331	gltD
STM3330	gltB
STM0840	ybiV(2)
STM0842	ybiV(1)
STM3787	uhpT
STM0113	leuA
STM0403	yajB
STM0464	tesB
STM1818	fadD
STM1777	hemA
STM2415	gltX
STM3746	gltS
STM3909	ilvC
STM0517	gcl
STM2389	yfcY
STM3982	fadA
STM1350	ydiD
STM0988	kdsB
STM4087	glpF
STM3316	yrbI
STM3979	ubiB
STM1772	kdsA
STM2947	cysI
STM3709	kbl
STM4386	sgaH
STM2283	glpT
STM2948	cysJ
STM3675	sgbH
STM3068	fba
STM3529
STM0704	kdpC
STM0525	glxK
STM2141	fbaB
STM0706	kdpA
STM4085	glpX
STM4415	fbp
STM3247	garK
STM0705	kdpB
STM2959
STM3986	trkH
STM2492
STM1695	sapD
STM2976	fucI
STM2977	fucK
STM3880	kup
STM2974	fucA
STM3053	gcvP
STM3054	gcvH
STM3055	gcvT
STM3409	trkA
STM2916	ygbL
STM0489	hemH
STM0866	mdfA
STM1135	ycdW
STM0086	kefC
STM1570	fdnG
STM3457	kefB
STM1620
STM4086	glpK
STM2301	pqaB
STM4036	fdoH
STM1680	ycjI
STM4035	fdoI
STM0261	gloB
STM2973	fucO
STM3655	glyS
STM1568	fdnI
STM1647	ldhA
STM4037	fdoG
STM1569	fdnH
STM3656	glyQ
STM2109	gmd
STM2167	dld
STM2408	mntH
STM4248	tyrB
STM3200	rfaE
STM0648	leuS
STM0248	yaeD
STM0592	fepD
STM0591	fepG
STM3564	livK
STM0594	fepB
STM0141	guaC
STM0235	yaeR
STM2510	guaA
STM0590	fepC
STM1435	gloA
STM2199	cirA
STM0229	lpxB
STM0191	fhuA
STM2081	gnd
STM0506	tesA
STM3542	gntK
STM0585	fepA
STM0593	ybdA
STM3961	pldB
STM2559	cadA
STM2848	hycF
STM0234	ldcC
STM4485	idnK
STM3040	lysS
STM3553	ugpQ
STM2200	lysP
STM2282	glpQ
STM2851	hycC
STM4046	rhaA
STM2852	hycB
STM2849	hycE
STM1165	grxB
STM4050	rhaT
STM0872	grxA
STM4285	fdhF
STM2850	hycD
STM3694	lldD
STM2847	hycG
STM3702	grxC
STM3686	mtlD
STM1433	ydhD
STM0694	fldA
STM4183	aceB
STM1467	manA
STM0491	gsk
STM0370	prpD
STM3045	fldB
STM0368	prpB
STM4084	fpr
STM3139	gsp
STM0369	prpC
STM3407	fmt
STM3597	gor
STM1194	fabD
STM3551	ggt
STM0045	ribF
STM2533	sseA
STM0190	mrcB
STM0640	mrdA
STM0974	focA
STM0850	yliC
STM0849	yliB
STM0122	ftsI
STM0848	yliA
STM0851	yliD
STM3493	mrcA
STM0637	dacA
STM3095	gshB
STM0152	aceE
STM2062	dacD
STM1448	pdxH
STM2193	folE
STM3300	dacB
STM1711	ribA
STM0863	dacC
STM3913	gppA
STM2578	pdxJ
STM2168	pbpG
STM0091	pdxA
STM0170	hpt
STM0317	gpt
STM0163
STM2383	mepA
STM3359	mdh
STM2370	pdxB
STM4016	yshA
STM4234	ubiA
STM1566	sfcA
STM0171	yadF
STM0439	cyoE
STM3635	yhjW
STM2472	maeB
STM3721	rfaP
STM2523	gcpE
STM3716	rfaY
STM1326	pfkB
STM2929	ispF
STM4062	pfkA
STM3712	rfaC
STM4299	melB
STM3711	rfaF
STM2930	ispD
STM3723	rfaQ
STM3257
STM0844	pflE
STM3090	metK
STM4115	pflC
STM3714	rfaK
STM0246	yaeE
STM4114	pflD
STM0245	yaeC
STM0843	pflF
STM2147	thiM
STM0247	abc
STM2403	glk
STM3965	metE
STM3294	mrsA
STM0393	yajF
STM4408	msrA
STM3062	serA
STM1291	yeaA
STM4221	pgi
STM2072	hisD
STM2155	metG
STM3069	pgk
STM0785	ybhE
STM2074	hisB
STM2522	hisS
STM2354	hisJ
STM1076	mgsA
STM0150	aroP
STM3938	hemC
STM2435	pdxK
STM3482	gph
STM0772	gpmA
STM2546	suhB
STM4585	gpmB
STM2146	thiD
STM3960	rthB
STM0401	malZ
STM0832	ybiF
STM3704	pmgI
STM1799	emtA
STM2988	mltA
STM3112	mltC
STM0698	pgm
STM0183	folK
STM2831	mltB
STM0518	gip
STM0003	thrB
STM2820	yqaB
STM4582	slt
STM0420	pgpA
STM4182	metA
STM3685	mtlA
STM2073	hisC
STM3724	kdtA
STM1238	icdA
STM3715	rfaZ
STM1945	pgsA
STM4063	sbp
STM2310	menF
STM2443	cysU
STM2252	ccmC
STM0782	modB
STM2253	ccmB
STM0595	entC
STM2442	cysW
STM0597	entB
STM2254	ccmA
STM0783	modC
STM1337	pheS
STM4184	aceA
STM2444	cysP
STM4484	idnD
STM1338	pheT
STM0781	modA
STM2077	hisF
STM2441	cysA
STM2075	hisH
STM0182	panB
STM1725	trpC
STM0568	pheP
STM2531	pbpC
STM3903	ilvE
STM0542	folD
STM0046	ileS
STM3589	pitA
STM4105	metF
STM1160	solA
STM3855	pstA
STM4166	yjaD
STM3856	pstC
STM0399	brnQ
STM2427	lig
STM2511	guaB
STM3854	pstB
STM3857	pstS
STM3957	pldA
STM1211	ndh
STM3390	acrE
STM2317	nuoM
STM3391	acrF
STM4139	coaA
STM3382	panF
STM2327	nuoB
STM0935	poxB
STM3279	mtr
STM2321	nuoI
STM3039	idi
STM2328	nuoA
STM4414	ppa
STM2325	nuoE
STM2502	ppx
STM0112	leuB
STM2322	nuoH
STM0329
STM2057	pduW
STM2319	nuoK
STM2320	nuoJ
STM1125	putP
STM0110	leuD
STM0111	leuC
STM2326	nuoC
STM2324	nuoF
STM2318	nuoL
STM0372	hemB
STM2683	yfjB
STM4119	ppc
STM3730	dfp
STM3500	pckA
STM2501	ppk
STM3179	mdaB
STM4569	deoB
STM2669	tyrA
STM1310	nadE
STM2667	pheA
STM3076	tktA
STM1480	pntB
STM3823	torC
STM3987	hemG
STM4126	udhA
STM2554	hcaT
STM1479	pntA
STM1349	pps
STM3822	torA
STM1004	pncB
STM1806	nhaB
STM4175	purD
STM0039	nhaA
STM2078	hisI
STM2487	purC
STM3001	thyA
STM1208	ycfN
STM2526	ndk
STM0463	amtB
STM0419	thiL
STM2565	purG
STM2840
STM2076	hisA
STM4163	thiE
STM4081	tpiA
STM2841	ygbD
STM0619	citG
STM0242	proS
STM0645	nadD
STM1780	prsA
STM0757	pnuC
STM0978	aroA
STM0958	trxB
STM1293	pncA
STM0145	nadC
STM4453	treC
STM4348	psd
STM1765	narK
STM1929	otsB
STM4578	serB
STM3476	nirC
STM1928	otsA
STM2259	napA
STM2652	pssA
STM2338	pta
STM3603	treF
STM2256	napB
STM1796	treA
STM4454
STM2047	pduL
STM2255	napC
STM2466	eutD
STM2257	napH
STM3725	kdtB
STM1727	trpA
STM2258	napG
STM1726	trpB
STM0700	potE
STM1761	narI
STM3481	trpS
STM1577	narZ
STM3248	garR
STM0519	glxR
STM3218	oat
STM1579	narW
STM1449	tyrS
STM1578	narY
STM0877	potF
STM1763	narH
STM1937	tyrP
STM1762	narJ
STM0226	lpxD
STM1226	potA
STM1764	narG
STM1225	potB
STM0123	murE
STM1580	narV
STM3921	wecC
STM0879	potH
STM2260	napD
STM0880	potI
STM3920	wecB
STM0228	lpxA
STM1222	potD
STM1576	narU
STM1223	potC
STM2556	hmpA
STM0878	potG
STM2307	menB
STM2422	xapA
STM3307	murA
STM2332
STM0128	murG
STM0126	murD
STM1450	pdxY
STM0494	ushA
STM1378	pykF
STM0129	murC
STM0659	hscC
STM4137	murB
STM1888	pykA
STM4349	yjeQ
STM0865	ybjG
STM3968	udp
STM4584	yjjX
STM3205	bacA
STM2954	mazG
STM0221	uppS
STM3180	ygiN
STM0756	nadA
STM3103	yggV
STM1426	ribE
STM0417	ribH
STM3885	rbsK
STM0776	galE
STM2080	udg
STM2295	yfaO
STM3793
STM0103	araB
STM2299	yfbG
STM1301
STM2297	yfbE
STM0775	galT
STM4388	sgaE
STM0208	dgt
STM3474	nirB
STM3677	sgbE
STM0515	allA
STM3475	nirD
STM0124	murF
STM0101	araD
STM4279	nrfC
STM3720	yibR
STM0134	lpxC
STM4277	nrfA
STM2817	luxS
STM4280	nrfD
STM3241	tdcE
STM3883	rbsC
STM3881	rbsD
STM4416	mpl
STM0973	pflB
STM0218	pyrH
STM3882	rbsA
STM2646	yfiD
STM3884	rbsB
STM2298	pmrF
STM0970	pflA
STM3936	hemX
STM4047	rhaB
STM3305	ispB
STM4045	rhaD
STM3937	hemD
STM0977	serC
STM0671	ubiF
STM2498	upp
STM2278	nrdB
STM1707	pyrF
STM2807	nrdE
STM2808	nrdF
STM2497	uraA
STM0528	allD
STM3057	ubiH
STM0535	lpxH
STM2277	nrdA
STM2356	ubiX
STM3978	yigC
STM3972	aarF
STM4451	nrdG
STM4475	valS
STM0701	speF
STM3665	avtA
STM4452	nrdD
STM3483	rpe
STM3114	speC
STM4080
STM4387	sgaU
STM3733	pyrE
STM3661	xylA
STM1617
STM2309	menD
STM1933
STM3671	yiaM
STM1124	putA
STM3672	yiaN
STM3063	rpiA
STM0386	proC
STM0310	ghmA
STM3673	yiaO
STM0181	panC
STM0042
STM1306	astB
STM1710	pgpB
STM0125	mraY
STM1893	znuB
STM2946	cysH
STM1891	znuA
STM2934	cysN
STM2935	cysD
STM0153	aceF
STM2835	srlD
STM4167	hemE
STM2832	srlA
STM2833	srlE
STM2834	slrB
STM4159	thiH
STM0425	thiI
STM4162	thiF
STM4066
STM4160	thiG
STM2483	dapE
STM4467
STM3683	selA
STM2543	nifS
STM4161
STM0426	phnV
STM4469	argI
STM0428	phnT
STM0427	phnU
STM1297	selD
STM4465
STM0588	entF
STM0532	arcC
STM3699	cysE
STM4466
STM3802	dsdA
STM0429	phnS
STM2399	pgtP
STM0431	phnW
STM0432	phnX
STM0963	serS
STM2196
STM3240	tdcG
STM2970	sdaC
STM1107	hpaX
STM3354
STM1098	hpaC
STM3243	tdcC
STM3355
STM2783	nxiA
STM3225	ygjU
STM1099	hpaB
STM1318	katE
STM1103	hpaD
STM1102	hpaE
STM2194	yeiG
STM1307	astE
STM1104	hpaF
STM4106	katG
STM1101	hpaG
STM1305	astD
STM1731
STM3477	cysG
STM3859
STM1105	hpaH
STM1269
STM1106	hpaI
STM2041	pduD
STM1359	ydiB
STM1002
STM2040	pduC
STM0719
STM2043	pduG
STM2042	pduE
STM3401	aroE
STM3487	aroK
STM3147	hybC
STM0388	aroL
STM1502	speG
STM2044	pduH
STM1539
STM2052	pduQ
STM2051	pduP
STM0166	speE
STM1538
STM1431	sodB
STM1786
STM4055	sodA
STM2025	cbiK
STM1787
STM2020	cbiO
STM2022	cbiN
STM1788
STM1440	sodC
STM3150	hypO
STM2023	cbiM
STM2021	cboQ
STM2024	cbiL
STM3356
STM2027	cbiH
STM1044	sodC
STM3697
STM2791	gabD
STM3250	garD
STM2305	menE
STM4100	metB
STM2306	menC
STM0733	sdhD
STM2029	cbiF
STM2028	cbiG
STM2032	cbiD
STM3624A
STM2026	cbiJ
STM2031	cbiE
STM0732	sdhC
STM0735	sdhB
STM4301	dcuB
STM0734	sdhA
STM2030	cbiT
STM3599
STM2033	cbiC
STM0738	sucC
STM4325	dcuA
STM0739	sucD
STM2035	cbiA
STM2050	pduO
STM0627	dcuC
STM2467	eutT
STM2019	cbiP
STM0007	talB
STM2473	talA
STM1599	pdgL
STM3924	wecD
STM2058	pduX
STM1498
STM0644	cobD
STM3925	wecE
STM2094	rfbC
STM0965	dmsB
STM2096	rfbD
STM3922	rffG
STM2034	cibB
STM2017	cobS
STM4306
STM0643	cobC
STM2088	rfbX
STM2097	rfbB
STM0985	lpxK
STM2528
STM0213	dapD
STM0609	ahpF
STM2082	rfbP
STM2085	rfbN
STM1499
STM2086	rfbU
STM0402
STM2529
STM0608	ahpC
STM2087	rfbV
STM2084	rfbM
STM1497
STM2104	cpsG
STM0108	tbpA
STM4307
STM0107	yabK
STM0106	yabJ
STM3708	tdh
STM2083	rfbK
STM2530
STM1332	rfc
STM2971	sdaB
STM0966	dmsC
STM3244	tdcB
STM0964	dmsA
STM3905	ilvA
STM2092	rfbF
STM2091	rfbG
STM1496
STM2090	rfbH
STM1826	sdaA
STM1556
STM2093	rfbI
STM0004	thrC
STM0787	hutI
STM2089	rfbJ
STM0788	hutG
STM1333	thrS
STM0364	foxA
STM3959	rhtC
STM2341
STM2340
STM2774	iroC
STM3792
STM3333
STM3334
STM2474	tktB
STM1341	btuE
STM4433
STM1627
STM4425
STM1567	adhP
STM2461	eutG
STM4421
STM0434	apbA
STM1316	celF
STM4420
STM2289
STM2573
STM2949	ptpS
STM0628	pagP
STM2232	oafA
STM1793
STM1792
STM0691
STM0690	citB
STM1314	celC
STM0741	cydB
STM1312	celA
STM0740	cydA
STM1313	celB
STM1582	nhoA
STM2662	rluD
STM1651	nifJ
STM3261
STM2016	cobT
STM1221	cobB
STM3253
STM2079	wzzB
STM3137
STM0589	fepE
STM3135
STM3927
STM3136
STM2776	iroE
STM2777	iroN
STM2775	iroD
STM0054
STM0586	fes
STM3186	tolC
STM3353	oadG
STM2773	iroB
STM3351	oadB
STM1375	ynhG
STM0056
STM0055
STM1215	ycfS
STM3352	oadA
STM0837	ybiS
STM0057
STM0689	citA
STM0047	lspA
STM3002	lgt
STM2786
STM3828	dgoA
STM2788
STM0791	hutH
STM2787
STM3051	bglA
STM1377	lpp
STM0666	lnt
STM1257
STM2392	vacJ
STM1255
STM2393	yfdC
STM1746_S
STM1259
STM1256
STM2838_S
STM1258
STM3290_S
STM4456	mgtA
STM4383_S
STM3259
STM4188_S
STM3258
STM3260
STM2323_S
STM3255
STM2316_S
STM3256
STM4580_S
STM3254
STM4559_S
STM4278_S
STM2864	sitD
STM2499_S
STM1892_S
STM2861	sitA
STM2105_S
STM2862	sitB
STM4305_S
STM4424_S
STM3506	feoB
STM2863	sitC
STM1383	ttrA
STM1384	ttrC
STM1385	ttrB
STM2065	phsA
STM2064	phsB
STM2063	phsC
STM2549	asrB
STM2550	asrC
STM2548	asrA
STM3763	mgtB
STM3763:mgtB
